# IRIS: A Machine Learning-Based Pose Re-Ranking Tool for RNA-Ligand Docking

**DOI:** 10.1101/2025.10.24.684232

**Authors:** Andrew Amburn, Shalini J. Rukmani, Jerry M. Parks, Jeremy C. Smith

## Abstract

RNA-ligand docking remains challenging, due in part to intrinsic properties of RNA such as structural flexibility and a highly charged phosphate backbone. rDock, a widely used RNA docking program, can generate ligand poses close to the experimental structure, but its scoring function frequently fails to rank these poses above less accurate alternatives. To supplement rDock, here we introduce the Intelligent RNA Interaction Scorer (IRIS), a regression model leveraging physicochemical and interaction-based features and trained on the largest dataset of experimental nucleic acid-ligand complexes compiled to date (1,356 structures). IRIS improves rDock RNA-ligand pose ranking relative to the use of rDock scores alone. We find that at least one of the 100 top generated poses for any given complex is within 2.0 Å RMSD of the native pose in 79.4% of test complexes. Of these 79.4%%, the default rDock scoring function ranks the correct pose first in 40.2% of cases. IRIS improves this latter fraction to 52.7% and increases the success rate for selecting a near-native pose among the top five ranked poses from 55.4% to 73.2%. IRIS thus significantly enhances pose ranking accuracy and can be seamlessly integrated into docking pipelines to refine ligand poses in RNA-targeted drug discovery.
