## Supplementary material for "IRIS: A Machine Learning-Based Pose Re-Ranking Tool for RNA-Ligand Docking": transit_high_tanimoto_clusters

ClusterID	Folder
0	2des
0	234d
1	263d
1	459d
2	1dl4
2	1mxj
3	6jwd
3	7msv_2
4	8f42
4	8tb8
5	8xp8
5	1xvr
5	2adw
5	1xvk
6	4e1u
6	5lfs
6	2mco
7	3uyb
7	4re7
7	5et2
7	5ip8
7	4ymc
7	6rnl
7	5iwj
7	4qio
8	6bna
8	474d
8	1dvl
8	473d
8	2lwh
8	121d
8	195d
8	8t7b
8	261d
8	358d
8	375d
8	1vtj
8	1ztt
9	4g0f
9	7mkt
10	1d67
10	110d
10	1qda
10	1da9
10	1d36
10	7cps
10	1d35
10	1d58
10	6kn4
11	408d
11	407d
12	292d
12	2pl8
12	1fuf
12	4nfo
12	1xpf
12	7d5e
12	4p5j
12	6xt7
12	4hqi
12	7oax_2
12	2f8w
12	319d
12	5xjz
12	3eui_2
12	2d47
12	6s7d
12	1ei4
12	326d
12	1tn1
12	8taa_2
12	7jnh
12	1pwf_2
12	1ofx
12	5vj9_2
12	206d
12	5t83
12	248d
12	2gwa_2
12	1f6c_2
12	1y0q
12	1d10_2
12	336d
12	198d_2
12	1i2x
13	1d21
13	1qch
13	258d
13	1d17
13	182d
13	1l0r
13	1d22
13	224d
13	245d
13	282d
14	2gwa
14	1k2l
15	2hri
15	6kfl
15	6jji
16	6j0h
16	1dsd
16	316d
16	209d
16	1dsc
16	1ovf
16	2d55
16	1l1v
17	6ijv
17	6ijw
18	7zur
18	8aad
18	6s15
19	3cco
19	3cdm
20	3i5l
20	8wu5
21	4m3i
21	4e8s
21	4e8x
22	2ie1
22	1dj6
23	1aw4
23	1am0
23	1raw
23	8sx6_2
23	7d7x_2
23	6tff
23	6tf2
23	6tb7
23	8sxl
23	7d7y_2
24	8tdt
24	8t7x
25	7dq0
25	7x9f
26	1dne
26	8tc6
27	204d
27	1fhz
28	378d
28	306d
28	1jux
28	267d
28	1jtl
28	2dnd
29	7atg
29	2f8w_2
30	381d
30	276d
30	288d
30	278d
31	4i9v
31	3ey2
31	7edt
31	2b2b
32	2mg8
32	4bzt
32	4bzu
32	4bzv
33	2i5a
33	3u08
33	4ah1
33	2b0k
34	2da8
34	185d
35	6r6d
35	6g8s
36	1g5l
36	1gj2
37	1z5t
37	3oz5
37	6dy5
38	1d64
38	1prp
39	4jf2
39	3k1v
39	8fza
39	3fu2
40	1yrj
40	2m4q
41	5z8f
41	5z80
42	7sxp
42	3gsk_2
43	1f6c
43	206d_2
43	1i1p
44	152d
44	1r68
44	1d11
44	1da0
44	1d14
44	1vti
44	1vth
45	4zc7_2
45	2o3w
45	1nem
45	1ei2
45	1j7t
45	2mxs
45	2et4
45	1i9v
45	2a04
45	2et5
45	3c44
45	1qd3
45	2kxm
45	2o3x
45	5zej
46	5bjo
46	8f0n
46	8eyv
47	5xew
47	1vaq
48	3irw
48	3q3z
49	1zjg
49	8f4o
49	3uvf
49	3m8r
49	8hzk
50	6hc5
50	6hbt
51	2lzk
51	1jdg
51	2ibk
51	2miv
52	3muv
52	6k3y
52	4qk9
52	7wgw
52	4qlm
53	1p96
53	1r4e
54	4k32
54	5xz1
54	7edl
55	6c8d
55	3slm
56	4gma
56	8sa4
57	6y3g
57	3glp
57	4rum
57	3rg5
57	2w89
57	6svs
58	6jbg
58	2fcx
59	3v7e
59	6fz0
59	3iqn
59	3e5c
59	6uet
59	3iqr
60	101d
60	8taj
61	2rou
61	1hx4
62	7zkm
62	7zko
63	8i3z
63	8hb1
64	7ycg
64	4y1i
64	5ued
64	6az4
64	6cc1
64	5dhc
64	4y1m
64	6dme
64	5ueg
64	7kuo
64	7d7w
64	7kvv
64	6ck4
64	8swg
64	5l00
64	6cc3
64	3slq
65	1nbk
65	1arj
66	1q9x
66	6p2h
67	5nbe
67	5ls8
68	1eel
68	1fmq
68	1fms
68	289d
69	6cb3
69	7oaw_2
69	7lng_2
69	6ck4_2
69	7lnf
70	6ymm
70	6ylb
70	6ylb_2
71	5d8h_2
71	407d_2
71	1yyo
72	1i3w
72	7x97
73	1al9
73	1amd
74	6kfi
74	6kfj
75	8fb4
75	2nlm
75	8fdr
75	8f1s
75	311d
76	2n6c
76	2ms6
77	4kzd_2
77	7zj4_2
78	8eyw
78	6.00E+82
78	6.00E+81
79	2esi
79	1lc4
80	3u0u
80	8tb3
80	8tb4
80	5t4w
80	8ta9
80	432d
80	3ajl
81	8abd
81	2mgn
81	7z9l
81	6sx3
82	6e1t
82	6g7z
82	4qvi
83	2hok
83	3d2x
83	2hoj
83	2hom
83	2gdi
84	7dfy
84	1g4q
84	5jlw
84	7xlv
84	8taa
84	3oz3
84	3ey3
85	1tob
85	2tob
86	7eok
86	7eol
87	3ft6
87	2kd4
88	6yl5
88	3gx3
88	3npq
88	3e5e
89	8xzn
89	4lvx
90	8hba
90	7d82
90	7d81
91	4yb1
91	4yaz
92	1fn1
92	1fn2
93	9cpd
93	6va3
94	4znp
94	4xwf
94	4xw7
95	3f4h
95	3f4g
96	5odm
96	5odf
97	3diq
97	1koc
98	4jd8
98	5lfw
98	4ly2
99	146d
99	1bp8
99	6vgg
100	2arg
100	1old
100	1db6
101	7otb
101	8p6b
102	4lw0
102	1y26
103	1yls
103	1ykv
104	7x9f_2
104	7x97_2
105	2f4u
105	1o9m
106	4dl5
106	4dl4
107	3skz
107	1nyi
108	1d32
108	1c9z
109	3m8r_4
109	2i9g
109	3ojs_3
110	1d38
110	198d
111	5krg
111	5hby
111	5hbw
111	5hbx
112	6vui
112	7rex
112	2l1v
113	6yml
113	6ymj
114	4lvv
114	3sd3
115	6rio
115	6i4n
116	1l1h
116	3em2
116	3eum
117	3u05
117	4u8c
118	4agz
118	4ah0
119	6qiv
119	6qis
119	6qiq
120	5z1h
120	5z1i
120	2et3
120	1byj
121	3pw4
121	2ia6
122	7msv
122	6v0l
123	7fgt
123	365d_2
123	1m18_2
123	408d_2
124	4d9x
124	4p1d
125	7oax
125	7oa3
125	7oav
126	215d
126	235d
127	5oe1
127	6gz7
127	1lej
128	4gxy
128	6vmy
129	7l0z
129	4q9r
130	4w92
130	6xcl_2
131	5v0j
131	5v0h
132	3nz7
132	3nyp
