## Supplementary material for "IRIS: A Machine Learning-Based Pose Re-Ranking Tool for RNA-Ligand Docking": shap_feature_to_category

feature	category
ChargeDensity	Binding site interactions
ChargeVariance	Binding site interactions
ClosestPolarContact	Binding site interactions
DistanceToClosestPhosphate	Binding site interactions
HydrophobicContacts	Binding site interactions
IntraPolarContacts	Binding site interactions
LigandHydrophobicContacts	Binding site interactions
LigandProteinHydrophobicContacts	Binding site interactions
MaxDistanceToReceptor	Binding site interactions
MeanDistanceToNearbyAtoms	Binding site interactions
MinDistanceToReceptor	Binding site interactions
NetChargeBalance	Binding site interactions
NumNearbyAtoms	Binding site interactions
PolarContactswithPocket	Binding site interactions
VDW_Strain	Binding site interactions
InertialShapeFactor	Ligand receptor distances and geometries
LigandCoordRange	Ligand receptor distances and geometries
LigandToReceptorCOM	Ligand receptor distances and geometries
NPR1	Ligand receptor distances and geometries
PBF	Ligand receptor distances and geometries
PMI1	Ligand receptor distances and geometries
PMI2	Ligand receptor distances and geometries
RI	Ligand receptor distances and geometries
RadiusOfGyration	Ligand receptor distances and geometries
SpherocityIndex	Ligand receptor distances and geometries
StericClashCount	Ligand receptor distances and geometries
cav_volume	Ligand receptor distances and geometries
com_C-C_mindist	Ligand receptor distances and geometries
lig_C-C_min_dist	Ligand receptor distances and geometries
lig_C-O_min_dist	Ligand receptor distances and geometries
lig_N-C_min_dist	Ligand receptor distances and geometries
lig_N-N_min_dist	Ligand receptor distances and geometries
lig_N-O_min_dist	Ligand receptor distances and geometries
lig_O-O_min_dist	Ligand receptor distances and geometries
lig_ring_min_dist	Ligand receptor distances and geometries
ligand_to_metal_min_dist	Ligand receptor distances and geometries
receptor_to_metal_min_dist	Ligand receptor distances and geometries
fr_Al_COO	RDKit fragment counts
fr_ArN	RDKit fragment counts
fr_Ar_COO	RDKit fragment counts
fr_Ar_NH	RDKit fragment counts
fr_C_S	RDKit fragment counts
fr_HOCCN	RDKit fragment counts
fr_Imine	RDKit fragment counts
fr_NH0	RDKit fragment counts
fr_NH1	RDKit fragment counts
fr_N_O	RDKit fragment counts
fr_Ndealkylation1	RDKit fragment counts
fr_Ndealkylation2	RDKit fragment counts
fr_SH	RDKit fragment counts
fr_aldehyde	RDKit fragment counts
fr_alkyl_carbamate	RDKit fragment counts
fr_alkyl_halide	RDKit fragment counts
fr_allylic_oxid	RDKit fragment counts
fr_amidine	RDKit fragment counts
fr_aryl_methyl	RDKit fragment counts
fr_azo	RDKit fragment counts
fr_bicyclic	RDKit fragment counts
fr_epoxide	RDKit fragment counts
fr_ester	RDKit fragment counts
fr_ether	RDKit fragment counts
fr_furan	RDKit fragment counts
fr_guanido	RDKit fragment counts
fr_halogen	RDKit fragment counts
fr_hdrzine	RDKit fragment counts
fr_hdrzone	RDKit fragment counts
fr_imidazole	RDKit fragment counts
fr_imide	RDKit fragment counts
fr_ketone	RDKit fragment counts
fr_lactone	RDKit fragment counts
fr_methoxy	RDKit fragment counts
fr_morpholine	RDKit fragment counts
fr_nitrile	RDKit fragment counts
fr_oxazole	RDKit fragment counts
fr_oxime	RDKit fragment counts
fr_para_hydroxylation	RDKit fragment counts
fr_piperdine	RDKit fragment counts
fr_piperzine	RDKit fragment counts
fr_priamide	RDKit fragment counts
fr_pyridine	RDKit fragment counts
fr_quatN	RDKit fragment counts
fr_sulfide	RDKit fragment counts
fr_sulfonamd	RDKit fragment counts
fr_thiazole	RDKit fragment counts
fr_thiophene	RDKit fragment counts
fr_unbrch_alkane	RDKit fragment counts
fr_urea	RDKit fragment counts
BCUT2D_MRLOW	RDKit molecular descriptors
BCUT2D_MWHI	RDKit molecular descriptors
BCUT2D_MWLOW	RDKit molecular descriptors
BalabanJ	RDKit molecular descriptors
EState_VSA11	RDKit molecular descriptors
EState_VSA2	RDKit molecular descriptors
EState_VSA3	RDKit molecular descriptors
EState_VSA4	RDKit molecular descriptors
EState_VSA5	RDKit molecular descriptors
EState_VSA6	RDKit molecular descriptors
EState_VSA7	RDKit molecular descriptors
EState_VSA8	RDKit molecular descriptors
EState_VSA9	RDKit molecular descriptors
FpDensityMorgan1	RDKit molecular descriptors
FractionCSP3	RDKit molecular descriptors
Ipc	RDKit molecular descriptors
Kappa3	RDKit molecular descriptors
MaxAbsEStateIndex	RDKit molecular descriptors
MaxPartialCharge	RDKit molecular descriptors
MinAbsEStateIndex	RDKit molecular descriptors
MinEStateIndex	RDKit molecular descriptors
MinPartialCharge	RDKit molecular descriptors
MolLogP	RDKit molecular descriptors
NHOHCount	RDKit molecular descriptors
NumAliphaticCarbocycles	RDKit molecular descriptors
NumAromaticCarbocycles	RDKit molecular descriptors
NumAromaticHeterocycles	RDKit molecular descriptors
NumAromaticRings	RDKit molecular descriptors
NumSaturatedCarbocycles	RDKit molecular descriptors
PEOE_VSA1	RDKit molecular descriptors
PEOE_VSA11	RDKit molecular descriptors
PEOE_VSA12	RDKit molecular descriptors
PEOE_VSA13	RDKit molecular descriptors
PEOE_VSA2	RDKit molecular descriptors
PEOE_VSA3	RDKit molecular descriptors
PEOE_VSA4	RDKit molecular descriptors
PEOE_VSA5	RDKit molecular descriptors
PEOE_VSA6	RDKit molecular descriptors
PEOE_VSA7	RDKit molecular descriptors
PEOE_VSA8	RDKit molecular descriptors
PEOE_VSA9	RDKit molecular descriptors
SMR_VSA1	RDKit molecular descriptors
SMR_VSA10	RDKit molecular descriptors
SMR_VSA2	RDKit molecular descriptors
SMR_VSA3	RDKit molecular descriptors
SMR_VSA4	RDKit molecular descriptors
SMR_VSA5	RDKit molecular descriptors
SMR_VSA6	RDKit molecular descriptors
SMR_VSA7	RDKit molecular descriptors
SMR_VSA9	RDKit molecular descriptors
SPS	RDKit molecular descriptors
SlogP_VSA1	RDKit molecular descriptors
SlogP_VSA10	RDKit molecular descriptors
SlogP_VSA11	RDKit molecular descriptors
SlogP_VSA12	RDKit molecular descriptors
SlogP_VSA4	RDKit molecular descriptors
SlogP_VSA5	RDKit molecular descriptors
SlogP_VSA7	RDKit molecular descriptors
SlogP_VSA8	RDKit molecular descriptors
TPSA	RDKit molecular descriptors
VSA_EState1	RDKit molecular descriptors
VSA_EState10	RDKit molecular descriptors
VSA_EState2	RDKit molecular descriptors
VSA_EState3	RDKit molecular descriptors
VSA_EState4	RDKit molecular descriptors
VSA_EState5	RDKit molecular descriptors
VSA_EState6	RDKit molecular descriptors
VSA_EState7	RDKit molecular descriptors
VSA_EState8	RDKit molecular descriptors
VSA_EState9	RDKit molecular descriptors
qed	RDKit molecular descriptors
SCORE	rDock subscores
SCORE.INTER	rDock subscores
SCORE.INTER.POLAR	rDock subscores
SCORE.INTER.REPUL	rDock subscores
SCORE.INTER.norm	rDock subscores
SCORE.INTRA	rDock subscores
SCORE.INTRA.DIHEDRAL	rDock subscores
SCORE.INTRA.POLAR	rDock subscores
SCORE.INTRA.POLAR.0	rDock subscores
SCORE.INTRA.REPUL	rDock subscores
SCORE.INTRA.REPUL.0	rDock subscores
SCORE.INTRA.norm	rDock subscores
SCORE.RESTR	rDock subscores
SCORE.RESTR.norm	rDock subscores
SCORE.SYSTEM	rDock subscores
SCORE.SYSTEM.DIHEDRAL	rDock subscores
SCORE.SYSTEM.POLAR	rDock subscores
SCORE.SYSTEM.REPUL	rDock subscores
SCORE.SYSTEM.norm	rDock subscores
SCORE.norm	rDock subscores
