## Supplementary material for "IRIS: A Machine Learning-Based Pose Re-Ranking Tool for RNA-Ligand Docking": Feature_set

Feature	Software Used	Generation Method Summary
lig_N-C_min_dist	RDKit/pythonÊ	Minimum 3D Euclidean distance (Ã ) between any nitrogen atom and any carbon atom within the ligand, excluding cases where the atoms are directly bonded. Hydrogens are excluded, so distances are between heavy atoms only. Computed from the docked pose coordinates in the ligand SDF file using RDKit conformers. A value of 0.0 indicates that no such atom pair exists in the ligand.
lig_N-O_min_dist	RDKit/pythonÊ	Minimum 3D Euclidean distance (Ã ) between any nitrogen atom and any oxygen atom within the ligand, excluding bonded pairs. Only heavy atoms are considered. Calculated directly from ligand SDF 3D coordinates via RDKit. A 0.0 value means the ligand contains no nitrogen or no oxygen atoms.
lig_N-N_min_dist	RDKit/pythonÊ	Minimum 3D Euclidean distance (Ã ) between two distinct nitrogen atoms within the ligand, excluding covalently bonded pairs. Hydrogens are excluded. Coordinates are taken from the RDKit conformer of the docked pose. A 0.0 value means the ligand contains fewer than two nitrogen atoms.
lig_C-C_min_dist	RDKit/pythonÊ	Minimum 3D Euclidean distance (Ã ) between two distinct carbon atoms within the ligand, excluding covalently bonded pairs. Only heavy atoms are considered. Derived from RDKit conformer geometry. A 0.0 value means the ligand contains fewer than two carbon atoms.
lig_C-O_min_dist	RDKit/pythonÊ	Minimum 3D Euclidean distance (Ã ) between any carbon atom and any oxygen atom within the ligand, excluding covalently bonded pairs. Coordinates are from the docked pose SDF via RDKit. A 0.0 value means no carbon or oxygen atoms are present.
lig_O-O_min_dist	RDKit/pythonÊ	Minimum 3D Euclidean distance (Ã ) between two distinct oxygen atoms within the ligand, excluding covalently bonded pairs. Hydrogens are excluded. Computed from ligand SDF pose coordinates via RDKit. A 0.0 value indicates fewer than two oxygen atoms.
com_C-C_mindist	RDKit/pythonÊ	Minimum 3D Euclidean distance (Ã ) between any carbon atom in the ligand and any carbon atom in the receptor. Bond exclusion is not applied because the ligand and receptor are distinct molecules. Coordinates come from the ligand SDF (docked pose) and receptor MOL2/PDB. A 0.0 value indicates no carbon atoms in either the ligand or receptor.
lig_ring_min_dist	RDKit/pythonÊ	Minimum 3D Euclidean distance (Ã ) between any ring atom and any non-ring atom within the ligand, as determined by RDKit's `IsInRing()` function. Computed using heavy atom coordinates from the docked pose. A 0.0 value indicates that the ligand has no rings or that all atoms are part of rings.
ligand_to_metal_min_dist	RDKit/pythonÊ	Minimum 3D Euclidean distance (Ã ) between any ligand atom and any metal atom present in the original experimental PDB file. Metals are identified by specific element codes (e.g., Mg, Zn, Ca). Coordinates are from the docked ligand pose and the experimental PDB. A value of 0.0 indicates no metals were present.
receptor_to_metal_min_dist	RDKit/pythonÊ	Minimum 3D Euclidean distance (Ã ) between any receptor atom and any metal atom present in the original experimental PDB file. Metals are identified by predefined element codes. Coordinates are from the receptor MOL2/PDB file and the experimental PDB. A 0.0 value indicates no metals were present.
cav_volume	rDockÊ	This value represents the volume of the docking cavity, calculated during theÊrbcavityÊstep in rDock. The cavity is identified by mapping the receptorÕs accessible surface using a grid-based probe, and the volume is computed as the sum of grid points inside the defined binding pocket.
MaxAbsEStateIndex	RDKitÊ	(Maximum absolute Electrotopological State (EState) index across atoms.)
MinAbsEStateIndex	RDKitÊ	(Minimum absolute Electrotopological State (EState) index across atoms.)
MinEStateIndex	RDKitÊ	(Minimum (signed) Electrotopological State (EState) index across atoms.)
qed	RDKitÊ	(Quantitative Estimate of Drug_likeness (QED): composite desirability over MW, logP, HBD, HBA, PSA, rotors, aromatic rings, and alerts (range 0-1).)
SPS	RDKitÊ	(Calculates the SpacialScore descriptor. By default, the score is normalized by the number of heavy atoms (nSPS) resulting in a float value, otherwise (normalize=False) the absolute score is returned as an integer.)
MaxPartialCharge	RDKitÊ	(Maximum Gasteiger (PEOE) partial charge among atoms.)
MinPartialCharge	RDKitÊ	(Minimum Gasteiger (PEOE) partial charge among atoms.)
FpDensityMorgan1	RDKitÊ	(On_bit density per atom for a Morgan fingerprint of radius 1 (ECFP_like).)
BCUT2D_MWHI	RDKitÊ	(Highest BCUT2D eigenvalue using atomic mass (MW) weights on the topological matrix.)
BCUT2D_MWLOW	RDKitÊ	(Lowest BCUT2D eigenvalue using atomic mass (MW) weights on the topological matrix.)
BCUT2D_MRLOW	RDKitÊ	(Lowest BCUT2D eigenvalue using molar_refractivity (MR) weights on the topological matrix.)
BalabanJ	RDKitÊ	(Balaban's J topological index; graph_based measure sensitive to branching and cycles.)
Ipc	RDKitÊ	(Information content index; graph_theoretical complexity from degree symmetry.)
Kappa3	RDKitÊ	(Kier-Hall kappa shape index 3; topological shape/branching descriptor.)
PEOE_VSA1	RDKitÊ	(Sum of van der Waals surface areas of atoms whose Gasteiger (PEOE) partial charges fall into bin 1.)
PEOE_VSA11	RDKitÊ	(Sum of van der Waals surface areas of atoms whose Gasteiger (PEOE) partial charges fall into bin 11.)
PEOE_VSA12	RDKitÊ	(Sum of van der Waals surface areas of atoms whose Gasteiger (PEOE) partial charges fall into bin 12.)
PEOE_VSA13	RDKitÊ	(Sum of van der Waals surface areas of atoms whose Gasteiger (PEOE) partial charges fall into bin 13.)
PEOE_VSA2	RDKitÊ	(Sum of van der Waals surface areas of atoms whose Gasteiger (PEOE) partial charges fall into bin 2.)
PEOE_VSA3	RDKitÊ	(Sum of van der Waals surface areas of atoms whose Gasteiger (PEOE) partial charges fall into bin 3.)
PEOE_VSA4	RDKitÊ	(Sum of van der Waals surface areas of atoms whose Gasteiger (PEOE) partial charges fall into bin 4.)
PEOE_VSA5	RDKitÊ	(Sum of van der Waals surface areas of atoms whose Gasteiger (PEOE) partial charges fall into bin 5.)
PEOE_VSA6	RDKitÊ	(Sum of van der Waals surface areas of atoms whose Gasteiger (PEOE) partial charges fall into bin 6.)
PEOE_VSA7	RDKitÊ	(Sum of van der Waals surface areas of atoms whose Gasteiger (PEOE) partial charges fall into bin 7.)
PEOE_VSA8	RDKitÊ	(Sum of van der Waals surface areas of atoms whose Gasteiger (PEOE) partial charges fall into bin 8.)
PEOE_VSA9	RDKitÊ	(Sum of van der Waals surface areas of atoms whose Gasteiger (PEOE) partial charges fall into bin 9.)
SMR_VSA1	RDKitÊ	(Sum of van der Waals surface areas of atoms whose Crippen molar_refractivity (SMR) contributions fall into bin 1.)
SMR_VSA10	RDKitÊ	(Sum of van der Waals surface areas of atoms whose Crippen molar_refractivity (SMR) contributions fall into bin 10.)
SMR_VSA2	RDKitÊ	(Sum of van der Waals surface areas of atoms whose Crippen molar_refractivity (SMR) contributions fall into bin 2.)
SMR_VSA3	RDKitÊ	(Sum of van der Waals surface areas of atoms whose Crippen molar_refractivity (SMR) contributions fall into bin 3.)
SMR_VSA4	RDKitÊ	(Sum of van der Waals surface areas of atoms whose Crippen molar_refractivity (SMR) contributions fall into bin 4.)
SMR_VSA5	RDKitÊ	(Sum of van der Waals surface areas of atoms whose Crippen molar_refractivity (SMR) contributions fall into bin 5.)
SMR_VSA6	RDKitÊ	(Sum of van der Waals surface areas of atoms whose Crippen molar_refractivity (SMR) contributions fall into bin 6.)
SMR_VSA7	RDKitÊ	(Sum of van der Waals surface areas of atoms whose Crippen molar_refractivity (SMR) contributions fall into bin 7.)
SMR_VSA9	RDKitÊ	(Sum of van der Waals surface areas of atoms whose Crippen molar_refractivity (SMR) contributions fall into bin 9.)
SlogP_VSA1	RDKitÊ	(Sum of van der Waals surface areas of atoms whose Wildman-Crippen SlogP contributions fall into bin 1.)
SlogP_VSA10	RDKitÊ	(Sum of van der Waals surface areas of atoms whose Wildman-Crippen SlogP contributions fall into bin 10.)
SlogP_VSA11	RDKitÊ	(Sum of van der Waals surface areas of atoms whose Wildman-Crippen SlogP contributions fall into bin 11.)
SlogP_VSA12	RDKitÊ	(Sum of van der Waals surface areas of atoms whose Wildman-Crippen SlogP contributions fall into bin 12.)
SlogP_VSA4	RDKitÊ	(Sum of van der Waals surface areas of atoms whose Wildman-Crippen SlogP contributions fall into bin 4.)
SlogP_VSA5	RDKitÊ	(Sum of van der Waals surface areas of atoms whose Wildman-Crippen SlogP contributions fall into bin 5.)
SlogP_VSA7	RDKitÊ	(Sum of van der Waals surface areas of atoms whose Wildman-Crippen SlogP contributions fall into bin 7.)
SlogP_VSA8	RDKitÊ	(Sum of van der Waals surface areas of atoms whose Wildman-Crippen SlogP contributions fall into bin 8.)
TPSA	RDKitÊ	(Topological polar surface area from fragment contributions (Ertl method).)
EState_VSA11	RDKitÊ	(Sum of atomic van der Waals surface areas for atoms whose Electrotopological State (EState) values fall into bin 11.)
EState_VSA2	RDKitÊ	(Sum of atomic van der Waals surface areas for atoms whose Electrotopological State (EState) values fall into bin 2.)
EState_VSA3	RDKitÊ	(Sum of atomic van der Waals surface areas for atoms whose Electrotopological State (EState) values fall into bin 3.)
EState_VSA4	RDKitÊ	(Sum of atomic van der Waals surface areas for atoms whose Electrotopological State (EState) values fall into bin 4.)
EState_VSA5	RDKitÊ	(Sum of atomic van der Waals surface areas for atoms whose Electrotopological State (EState) values fall into bin 5.)
EState_VSA6	RDKitÊ	(Sum of atomic van der Waals surface areas for atoms whose Electrotopological State (EState) values fall into bin 6.)
EState_VSA7	RDKitÊ	(Sum of atomic van der Waals surface areas for atoms whose Electrotopological State (EState) values fall into bin 7.)
EState_VSA8	RDKitÊ	(Sum of atomic van der Waals surface areas for atoms whose Electrotopological State (EState) values fall into bin 8.)
EState_VSA9	RDKitÊ	(Sum of atomic van der Waals surface areas for atoms whose Electrotopological State (EState) values fall into bin 9.)
VSA_EState1	RDKitÊ	(EState_weighted van der Waals surface area in bin 1.)
VSA_EState10	RDKitÊ	(EState_weighted van der Waals surface area in bin 10.)
VSA_EState2	RDKitÊ	(EState_weighted van der Waals surface area in bin 2.)
VSA_EState3	RDKitÊ	(EState_weighted van der Waals surface area in bin 3.)
VSA_EState4	RDKitÊ	(EState_weighted van der Waals surface area in bin 4.)
VSA_EState5	RDKitÊ	(EState_weighted van der Waals surface area in bin 5.)
VSA_EState6	RDKitÊ	(EState_weighted van der Waals surface area in bin 6.)
VSA_EState7	RDKitÊ	(EState_weighted van der Waals surface area in bin 7.)
VSA_EState8	RDKitÊ	(EState_weighted van der Waals surface area in bin 8.)
VSA_EState9	RDKitÊ	(EState_weighted van der Waals surface area in bin 9.)
FractionCSP3	RDKitÊ	(Fraction of sp3_hybridized carbons (Csp3/total C); proxy for 3D character.)
NHOHCount	RDKitÊ	(Count of NH and OH groups.)
NumAliphaticCarbocycles	RDKitÊ	(Count of aliphatic carbocyclic rings.)
NumAromaticCarbocycles	RDKitÊ	(Count of aromatic carbocyclic rings.)
NumAromaticHeterocycles	RDKitÊ	(Count of aromatic heterocyclic rings.)
NumAromaticRings	RDKitÊ	(Total number of aromatic rings.)
NumSaturatedCarbocycles	RDKitÊ	(Count of saturated carbocyclic rings.)
MolLogP	RDKitÊ	(Calculated octanol/water logP using Wildman-Crippen fragment constants.)
fr_Al_COO	RDKitÊ	(Count of substructures matching the RDKit SMARTS fragment pattern for "Al_COO".)
fr_ArN	RDKitÊ	(Count of substructures matching the RDKit SMARTS fragment pattern for "ArN".)
fr_Ar_COO	RDKitÊ	(Count of substructures matching the RDKit SMARTS fragment pattern for "Ar_COO".)
fr_Ar_NH	RDKitÊ	(Count of substructures matching the RDKit SMARTS fragment pattern for "Ar_NH".)
fr_C_S	RDKitÊ	(Count of substructures matching the RDKit SMARTS fragment pattern for "C_S".)
fr_HOCCN	RDKitÊ	(Count of substructures matching the RDKit SMARTS fragment pattern for "HOCCN".)
fr_Imine	RDKitÊ	(Count of substructures matching the RDKit SMARTS fragment pattern for "Imine".)
fr_NH0	RDKitÊ	(Count of substructures matching the RDKit SMARTS fragment pattern for "NH0".)
fr_NH1	RDKitÊ	(Count of substructures matching the RDKit SMARTS fragment pattern for "NH1".)
fr_N_O	RDKitÊ	(Count of substructures matching the RDKit SMARTS fragment pattern for "N_O".)
fr_Ndealkylation1	RDKitÊ	(Count of substructures matching the RDKit SMARTS fragment pattern for "Ndealkylation1".)
fr_Ndealkylation2	RDKitÊ	(Count of substructures matching the RDKit SMARTS fragment pattern for "Ndealkylation2".)
fr_SH	RDKitÊ	(Count of substructures matching the RDKit SMARTS fragment pattern for "SH".)
fr_aldehyde	RDKitÊ	(Count of substructures matching the RDKit SMARTS fragment pattern for "aldehyde".)
fr_alkyl_carbamate	RDKitÊ	(Count of substructures matching the RDKit SMARTS fragment pattern for "alkyl_carbamate".)
fr_alkyl_halide	RDKitÊ	(Count of substructures matching the RDKit SMARTS fragment pattern for "alkyl_halide".)
fr_allylic_oxid	RDKitÊ	(Count of substructures matching the RDKit SMARTS fragment pattern for "allylic_oxid".)
fr_amidine	RDKitÊ	(Count of substructures matching the RDKit SMARTS fragment pattern for "amidine".)
fr_aryl_methyl	RDKitÊ	(Count of substructures matching the RDKit SMARTS fragment pattern for "aryl_methyl".)
fr_azo	RDKitÊ	(Count of substructures matching the RDKit SMARTS fragment pattern for "azo".)
fr_bicyclic	RDKitÊ	(Count of substructures matching the RDKit SMARTS fragment pattern for "bicyclic".)
fr_epoxide	RDKitÊ	(Count of substructures matching the RDKit SMARTS fragment pattern for "epoxide".)
fr_ester	RDKitÊ	(Count of substructures matching the RDKit SMARTS fragment pattern for "ester".)
fr_ether	RDKitÊ	(Count of substructures matching the RDKit SMARTS fragment pattern for "ether".)
fr_furan	RDKitÊ	(Count of substructures matching the RDKit SMARTS fragment pattern for "furan".)
fr_guanido	RDKitÊ	(Count of substructures matching the RDKit SMARTS fragment pattern for "guanido".)
fr_halogen	RDKitÊ	(Count of substructures matching the RDKit SMARTS fragment pattern for "halogen".)
fr_hdrzine	RDKitÊ	(Count of substructures matching the RDKit SMARTS fragment pattern for "hdrzine".)
fr_hdrzone	RDKitÊ	(Count of substructures matching the RDKit SMARTS fragment pattern for "hdrzone".)
fr_imidazole	RDKitÊ	(Count of substructures matching the RDKit SMARTS fragment pattern for "imidazole".)
fr_imide	RDKitÊ	(Count of substructures matching the RDKit SMARTS fragment pattern for "imide".)
fr_ketone	RDKitÊ	(Count of substructures matching the RDKit SMARTS fragment pattern for "ketone".)
fr_lactone	RDKitÊ	(Count of substructures matching the RDKit SMARTS fragment pattern for "lactone".)
fr_methoxy	RDKitÊ	(Count of substructures matching the RDKit SMARTS fragment pattern for "methoxy".)
fr_morpholine	RDKitÊ	(Count of substructures matching the RDKit SMARTS fragment pattern for "morpholine".)
fr_nitrile	RDKitÊ	(Count of substructures matching the RDKit SMARTS fragment pattern for "nitrile".)
fr_oxazole	RDKitÊ	(Count of substructures matching the RDKit SMARTS fragment pattern for "oxazole".)
fr_oxime	RDKitÊ	(Count of substructures matching the RDKit SMARTS fragment pattern for "oxime".)
fr_para_hydroxylation	RDKitÊ	(Count of substructures matching the RDKit SMARTS fragment pattern for "para_hydroxylation".)
fr_piperdine	RDKitÊ	(Count of substructures matching the RDKit SMARTS fragment pattern for "piperdine".)
fr_piperzine	RDKitÊ	(Count of substructures matching the RDKit SMARTS fragment pattern for "piperzine".)
fr_priamide	RDKitÊ	(Count of substructures matching the RDKit SMARTS fragment pattern for "priamide".)
fr_pyridine	RDKitÊ	(Count of substructures matching the RDKit SMARTS fragment pattern for "pyridine".)
fr_quatN	RDKitÊ	(Count of substructures matching the RDKit SMARTS fragment pattern for "quatN".)
fr_sulfide	RDKitÊ	(Count of substructures matching the RDKit SMARTS fragment pattern for "sulfide".)
fr_sulfonamd	RDKitÊ	(Count of substructures matching the RDKit SMARTS fragment pattern for "sulfonamd".)
fr_thiazole	RDKitÊ	(Count of substructures matching the RDKit SMARTS fragment pattern for "thiazole".)
fr_thiophene	RDKitÊ	(Count of substructures matching the RDKit SMARTS fragment pattern for "thiophene".)
fr_unbrch_alkane	RDKitÊ	(Count of substructures matching the RDKit SMARTS fragment pattern for "unbrch_alkane".)
fr_urea	RDKitÊ	(Count of substructures matching the RDKit SMARTS fragment pattern for "urea".)
PMI1	RDKitÊ	(Principal moment of inertia about the indicated principal axis; reflects mass distribution in 3D.)
PMI2	RDKitÊ	(Principal moment of inertia about the indicated principal axis; reflects mass distribution in 3D.)
NPR1	RDKitÊ	(Normalized principal moment ratio; dimensionless 3D shape anisotropy metric.)
RadiusOfGyration	RDKitÊ	(3D radius of gyration of atomic coordinates about the centroid; overall size/spread.)
InertialShapeFactor	RDKitÊ	(Dimensionless shape measure from inertia tensor eigenvalues; lower for spherical, higher for elongated/flat shapes.)
SpherocityIndex	RDKitÊ	(3D compactness measure comparing the shape to a sphere; closer to 1 indicates more sphere_like.)
PBF	RDKitÊ	(Plane of Best Fit (PBF) score; deviation of atoms from the best_fit plane (planarity).)
RI	RDKitÊ	(Ring index / ring system complexity metric (project_defined if not present in your RDKit build).)
SCORE	rDockÊ	The overall docking score, denoted asÊStotal, is computed as the sum of four main branchesÑSCORE.INTER,ÊSCORE.INTRA,ÊSCORE.SYSTEM, andÊSCORE.RESTRÑwhich collectively represent intermolecular interactions, intramolecular ligand strain, site/system flexibility contributions, and external restraint penalties, respectively
SCORE.INTER	rDockÊ	This term quantifies the weighted sum of intermolecular interactions between ligand and receptor, including van der Waals (VDW), attractive polar (POLAR), and repulsive polar (REPUL) energy components
SCORE.INTER.POLAR	rDockÊ	A subcomponent of SCORE.INTER, this isolates the attractive polar energy between ligand and receptor by summing weighted polar interaction contributions, enhancing favorable electrostatic contacts like hydrogen bonds
SCORE.INTER.REPUL	rDockÊ	Another subcomponent of SCORE.INTER, this term measures steric repulsion between ligand and receptor atoms, penalizing unfavorable spatial overlaps captured in the scoring function
SCORE.INTER.norm	rDockÊ	This is the normalized form of the intermolecular score, calculated by dividing SCORE.INTER by the number of ligand heavy atoms or another size-based factor, enabling fair comparisons across molecules of different sizes
SCORE.INTRA	rDockÊ	The intramolecular strain energy within the ligand is quantified in this term and computed as the weighted sum of VDW, POLAR, REPUL, and DIHEDRAL contributions, capturing how well the ligandÕs conformation aligns with its ideal internal geometry
SCORE.INTRA.DIHEDRAL	rDockÊ	This component represents the torsional strain energy within the ligand due to distortions in dihedral angles; it is calculated using Tripos-style torsional potentials defined in the scoring parameter files
SCORE.INTRA.POLAR.0	rDockÊ	This is a specific intramolecular polar interaction term that measures attractive polar contributions within the ligand, possibly corresponding to a particular subset of polar atom types defined in the rDock internal scoring classes
SCORE.INTRA.REPUL	rDockÊ	This term measures the intramolecular repulsive polar interactions within the ligand, penalizing close polar atom pairs that result in steric conflict or unfavorable geometry
SCORE.INTRA.REPUL.0	rDockÊ	A sub-term of SCORE.INTRA.REPUL, this represents repulsive intramolecular interactions from a specific subset or level Ò0Ó of polar interaction centers as implemented in rDock
SCORE.INTRA.norm	rDockÊ	The normalized intramolecular score obtained by dividing SCORE.INTRA by the number of ligand heavy atoms (or another size metric), making strain contributions comparable across differently sized ligands
SCORE.RESTR	rDockÊ	This term accounts for external restraint penalties such as cavity restraints or pharmacophore constraints defined by the user in the system definition file; it assigns an energy penalty when these constraints are violated
SCORE.RESTR.norm	rDockÊ	The normalized restraint penalty, computed by dividing SCORE.RESTR by the number of heavy atoms, enabling consistent scaling across different ligands
SCORE.SYSTEM	rDockÊ	This system-level term aggregates contributions from receptor/site flexibility (intra-receptor or receptor-solvent interactions) and may overlap in calculation with the intermolecular scoring depending on the implementation; it captures the energetic effects beyond just ligand-receptor direct interactions
SCORE.SYSTEM.DIHEDRAL	rDockÊ	This isolates torsional strain contributions from receptor or binding-site flexibility (e.g., rotatable receptor side chains), calculated using dihedral potentials analogous to the intramolecular dihedral term
SCORE.SYSTEM.norm	rDockÊ	The normalized system score, scaled by ligand size or heavy atom count, aiding fair comparison when system complexity varies
SCORE.norm	rDockÊ	The fully normalized total docking score, calculated as SCORE divided by the number of ligand heavy atoms, providing a size-independent metric of docking fitness
PolarContactswithPocket	PyMOL/python	For each ligand pose, PyMOL adds hydrogens, identifies ligand donors (N/O bearing H) and RNA acceptors (O or non_protonated N), and constructs a distance object withÊmode=2Ê(polar_contacts mode) and a 3.2_ cutoff; the script then counts all donorÐacceptor pairs reported byÊget_raw_distancesÊfor that pose. The resulting value is the number of hydrogen_bondÐlike ligand_to_RNA polar contacts within…
IntraPolarContacts	PyMOL/pythonÊ	For each ligand pose (ligand only), PyMOL adds hydrogens, defines intra_ligand donors (N/O with H) and acceptors (O or non_protonated N), and measures withÊdistance É mode=2, cutoff=3.6; the script totals the number of donorÐacceptor pairs reported byÊget_raw_distances. The value therefore represents the count of hydrogen_bondÐlikeÊintramolecularpolar contacts inside the ligand within 3.6_ for t…
VDW_Strain	PyMOL/pythonÊ	For each pose, the PyMOLÊshow_bumpsÊplugin is executed and its textual ÒVDW Strain in state XÓ readout is captured. This metric reflects the degree of van der Waals overlap (steric clashes) visualized by red ÒbumpÓ discs; higher values indicate more severe steric conflict for that pose.
HydrophobicContacts	RDKit/pythonÊ	Using RDKit coordinates for the explicit_H ligand and receptor (mol2), the script counts allÊligandÐreceptor atom pairswhere the ligand atom is carbon or hydrogen and the receptor atom is carbon or hydrogen and the interatomic distance is ²_5.0_. The reported value is the raw pair count (it is not deduplicated per atom or per residue), so it scales with pose proximity and the number of hydrophob…
ClosestPolarContact	RDKit/pythonÊ	For each pose, the script computes the minimum Euclidean distance between anyÊligand polar atomÊ(N, O, or S) andÊany receptor atom; it returns that minimum distance in , or 0 if no atoms are present. This yields the closest approach of a polar ligand center to the receptor environment in the docked geometry and is calculated directly from RDKit 3D coordinates after adding explicit hydrogens.
NumNearbyAtoms	SciPy/pythonÊ	For each pose, this is the count of receptor atoms that lie within 6.0_ of any ligand atom. Distances are computed from 3D coordinates using a pair of SciPy cKDTrees (one built on ligand atom positions, one on receptor atom positions), andÊquery_ball_tree(r=6.0)Êreturns the set of receptor indices within that cutoff; the feature is the size of that set.
MeanDistanceToNearbyAtoms	SciPy/pythonÊ	For receptor atoms identified within the 6.0_ neighborhood, the script computes, for each such receptor atom, the minimum distance to any ligand atom and then reports the arithmetic mean of those per_atom minima (). Practically, this summarizes how close the ligand sits to its local receptor environment for the current pose, using Euclidean distances derived from the coordinate arrays.Ê
MinDistanceToReceptor	RDKit/pythonÊ	The smallest Euclidean distance () between any receptor atom in the 6.0_ neighborhood and any ligand atom in the current pose. It is taken as the minimum of the same per_receptor_atom distance set used for the mean.
MaxDistanceToReceptor	RDKit/pythonÊ	The largest Euclidean distance () among the per_receptor_atom minima computed for receptor atoms within 6.0_ of the ligand. It characterizes the Òouter edgeÓ of the local receptor neighborhood relative to the ligand pose.
DistanceToClosestPhosphate	RDKit/pythonÊ	Minimum distance () from any ligand atom to the nearest receptor atom whose name is P, OP1, OP2, or OP3, i.e., canonical phosphate_group atoms used in nucleic_acid nomenclature; if none are nearby, the feature is set to 10.0 by default. The atom names follow standard MOL2/PDB conventions for nucleic_acid phosphates
LigandToReceptorCOM	RDKit/pythonÊ	Distance () between the ligand geometric centroid (mean of all ligand atom coordinates) and the receptor geometric centroid (mean of all receptor atom coordinates). In the special case of uniform per_atom weighting, this centroid is equivalent to a center_of_mass computed with equal masses.
LigandCoordRange	RDKit/pythonÊ	Peak_to_peak span of the ligandÕs coordinates in , computed asÊnp.ptp(lig_coords), i.e., the maximum coordinate value minus the minimum coordinate value across all axes and atoms. This yields a size/extent proxy for the pose based on its raw coordinate spread.
NetChargeBalance	RDKit/pythonÊ	Net electrostatic balance of the local complex, defined here as the sum ofÊligandÊGasteiger partial charges (computed by RDKit and stored on each atom asÊ_GasteigerCharge) minus the sum ofÊproxy receptor chargesÊassigned from a simple element map (O_=_Ð0.4, N_=_Ð0.3, P_=_+0.2, S_=_+0.1, C_=_0.0) for the nearby receptor atoms. More negative values indicate a ligand whose computed charge is more ne…
ChargeVariance	RDKit/pythonÊ	The statistical variance of the proxy receptor charges assigned to nearby receptor atoms using the element map (O_=_Ð0.4, N_=_Ð0.3, P_=_+0.2, S_=_+0.1, C_=_0.0). It summarizes heterogeneity in the local receptor electrostatic character around the ligand in that pose.
ChargeDensity	RDKit/pythonÊ	The mean of the same proxy receptor charges (O_=_Ð0.4, N_=_Ð0.3, P_=_+0.2, S_=_+0.1, C_=_0.0) over nearby receptor atoms, providing a simple average Òcharge densityÓ descriptor for the local binding environment adjacent to the ligand.
StericClashCount	RDKit/pythonÊ	Count of receptor atoms whose minimum distance to any ligand atom is <_2.0_ for the current pose. This is a hard_sphere clash heuristic: each receptor atom closer than 2.0_ to the ligand increments the tally, flagging severe steric overlaps in the pose geometry.
LigandProteinHydrophobicContacts	RDKit/pythonÊ	CountsÊligandÐreceptor nonpolar close contactsÊper pose using RDKit 3D coordinates after adding explicit hydrogens. An atom is considered hydrophobic if its atomic number is in {6,_1,_15,_16} (C, H, P, S). For every ligand hydrophobic atom and every receptor hydrophobic atom, the Euclidean distance between their conformer positions is computed; if the distance is ²_3.5_, the counter is increment…
LigandHydrophobicContacts	RDKit/pythonÊ	CountsÊintramolecular nonpolar close contacts within the ligandÊper pose using RDKit 3D coordinates with explicit hydrogens. Hydrophobic atoms are defined as those with atomic numbers {6,_1,_15,_16} (C, H, P, S). The script iterates overÊunique ligand atom pairsÊ(i_<_j), calculates the interatomic distance, and increments the counter when the distance is ²_3.5_. The result is a pose_specific mea…
SCORE.SYSTEM.POLAR	rDockÊ	This component captures theÊattractive polar interactionsÊinvolving receptor or binding-site flexibility (S_SITEÊbranch). It forms part of theÊSCORE.SYSTEMÊterm, which aggregates energetic contributions from receptor flexibility, solvent interactions, and other environmental factors and includes van der Waals, polar, repulsive, and dihedral system-level terms. SCORE.SYSTEM.POLAR isolates and quan…
SCORE.SYSTEM.REPUL	rDockÊ	This subscore quantifies theÊrepulsive polar interactionsÊat the system levelÑi.e., steric or electrostatic clashes arising from receptor or site flexibility. As part ofÊSCORE.SYSTEM,ÊSCORE.SYSTEM.REPULÊspecifically captures unfavorable polar overlap contributions to the energy, helping to penalize physically implausible receptor environment distortions
SCORE.INTRA.POLAR	rDockÊ	This term represents theÊattractive intramolecular polar interactionsÊwithin the ligand during docking, calculated using the same formalism as intermolecular polar interactions but restricted to atom pairs within the ligand itself. As part of the broaderÊSCORE.INTRAÊbranchÑwhich sums contributions from van der Waals, polar, repulsive, and dihedral componentsÑSCORE.INTRA.POLARÊquantifies intramole…
