## Supplementary material for "IRIS: A Machine Learning-Based Pose Re-Ranking Tool for RNA-Ligand Docking": iris_train_test_split

Folder	Split	tSNE1	tSNE2
7dq8	Test	12.399261	-17.377022
7d12	Test	-20.692131	13.783204
7v3t	Test	-23.320475	21.887228
455d	Test	-34.30044	-6.0204406
1dpl	Test	3.0976417	-18.788975
7els	Test	-9.092381	-20.439913
5v3f	Test	-15.298127	-5.536123
2xo1	Test	-2.250062	-14.604298
445d	Test	-9.978453	-11.480467
3m9o	Test	7.429722	-32.874706
4m3v	Test	-24.212479	30.774633
453d	Test	19.196724	-5.656651
7w9n	Test	22.851847	19.013857
258d_2	Test	-33.771988	2.399684
2ibk_2	Test	-43.298195	1.7722666
2et0	Test	1.2534294	-2.1405423
1i2y	Test	-31.136753	-0.186272
3ey0	Test	9.284258	6.2480083
1dns	Test	-36.413654	-5.6515665
2dbe	Test	-23.474207	-16.546614
2ky7	Test	20.054054	-12.123382
1vro	Test	-32.765594	0.530212
8sa5	Test	-15.7971115	36.05514
1fhy	Test	8.028338	11.742446
5d5l	Test	-2.6412807	-18.810904
6v9b	Test	11.052419	-0.45704132
4lvy	Test	7.613256	-16.932446
2kx8	Test	-27.280424	-3.874815
8hzl	Test	13.603057	-4.247317
1s2r	Test	-36.18005	-3.6546333
3gca	Test	-5.370798	-19.314983
2xo0	Test	-4.5094337	-13.643448
1agl	Test	12.356038	23.646027
1axo	Test	3.704009	16.764297
4y1j	Test	3.7254338	-37.668526
2kk5	Test	0.48443022	13.16559
8tqx	Test	-43.72095	7.551115
1z8v	Test	25.62654	3.456685
4ts2_2	Test	5.409035	-13.368212
8ijc	Test	-9.441836	7.3417478
4p20	Test	2.561285	38.03929
2miy	Test	-2.7992492	-19.018923
3t5e	Test	20.69846	-11.923486
6q57	Test	-0.5460325	-18.824121
8r62	Test	15.781605	-13.628049
7tzt	Test	0.7483904	-8.194359
1dcr	Test	-33.39316	-1.1692178
8xzp_2	Test	-14.5055065	-19.775423
2a5r	Test	-4.3861423	1.5073075
3fx8	Test	0.23410341	-2.6198528
2fcz	Test	0.63093174	39.392155
5o69	Test	-36.173702	-6.2417555
3qsc	Test	-4.598149	15.334626
1dsi	Test	12.076508	4.7260027
1k2z	Test	28.778534	3.2877586
1cx3	Test	-17.519173	16.016281
5z71	Test	3.6142247	41.002983
3eui	Test	30.055962	10.254512
2gjb	Test	4.92689	-4.5648727
7kbw	Test	11.273982	-3.9416385
8q6n	Test	-5.0663466	-22.6049
1ftd	Test	19.216434	-5.4909053
2o3y	Test	-30.36043	1.4484254
2des	Train	15.893564	21.789
263d	Train	18.32762	-7.4289637
5ob3	Test	5.9835377	-12.618447
6ck5	Test	-16.791525	7.989472
1mwl	Test	3.933875	40.95164
8hzf	Test	5.0557632	-12.598
7jju	Test	-30.395754	-6.6004124
1z5t_2	Test	-38.036858	-3.0763361
207d	Train	8.9193325	19.563162
1pik	Train	16.265526	33.24598
6hag	Test	-10.31951	-28.970173
1dl4	Train	3.6388898	12.781147
7dwh_2	Test	-9.478398	-37.003407
6jwd	Train	13.273299	7.6390786
7ril	Train	32.52018	-2.8137674
5lwj	Test	6.1567683	-34.434734
236d	Train	11.86	27.060375
2tra	Test	-32.06208	1.1994592
7spl	Train	2.3370602	-20.128506
8f42	Train	18.382502	-9.520199
1zz5	Test	1.2059171	40.332005
6jbf	Test	1.2133439	35.278503
6d8a	Test	-45.217175	5.334078
8xp8	Train	20.240496	-22.315252
8swo	Test	7.38705	-40.35166
1fd5	Train	4.3231544	-4.2584524
2g9c	Test	-4.9613004	-13.679628
8u5z	Test	12.611582	0.1586957
2i9g_2	Test	3.2534044	13.107468
6c64	Test	9.673774	-0.43042564
7wii	Test	0.3943552	-21.626532
1qms	Train	18.274273	31.788132
7a3y	Test	13.480191	8.213638
4e1u	Train	-25.197462	25.88422
5c45	Test	-4.2429147	-8.376358
3uyb	Train	-24.767519	29.400465
5neq	Test	-31.46369	-8.867163
2be0	Test	-1.3730623	41.095207
6bna	Train	26.91132	3.5561395
7lng	Test	-1.1243194	-27.123554
9cpg	Test	11.387486	-21.18441
8yan	Test	10.672943	-10.639192
4g0f	Train	-8.254929	-1.4314989
1d67	Train	11.6885805	23.67436
4kqy	Test	-11.811396	-37.602844
408d	Train	28.734211	-3.9019578
8sx5	Test	7.2423058	-40.25228
474d	Train	27.615263	1.9869379
1dvl	Train	27.574871	2.9524262
292d	Train	-34.483837	-2.8030207
1d21	Train	18.859398	26.088428
6hbx	Test	-37.125	-5.645402
4frg	Test	-14.532015	36.85833
5kvj	Test	-24.246891	-2.687576
4zc7	Test	1.9295126	39.189274
6jjh	Test	-4.6073823	1.4985348
2gwa	Train	7.937395	-5.1000743
2pl8	Train	-29.391428	1.1098299
4mj9	Train	-23.212849	30.590519
2qwy	Test	-11.969708	-36.46836
3np6	Train	14.041279	8.624979
8fb3	Test	-3.2088912	-21.845129
5o62	Test	-37.76802	-4.5214944
1m69_2	Test	-38.007294	-1.8769495
7zj4	Test	-6.9253173	-7.314165
2hri	Train	-4.3617654	1.9820049
8if5	Train	-22.44554	16.271427
8r63	Test	18.64348	8.162539
3dig	Test	-23.819998	-4.9653955
1ddy	Test	-13.848782	36.276543
3npn	Test	-10.687366	-28.357206
3gdd	Train	12.293028	-7.07864
8cf2	Test	16.268314	-13.278258
6j0h	Train	29.039812	21.936117
4yb0	Test	5.4584427	-42.681194
1xvr	Train	20.180418	-22.342844
3pw5	Train	10.504682	-33.052143
4x18	Train	-25.061472	30.245329
6ijv	Train	10.318566	1.668077
4frn	Test	-14.521083	36.924496
2kgp	Test	12.230904	21.394999
1i7j	Test	-43.087276	8.384325
3m9n	Train	-16.401373	9.548569
8xzo_2	Test	-7.3208914	-19.293118
7zur	Train	15.435573	4.9777517
3cco	Train	24.938395	-14.69062
3i5l	Train	32.515965	-1.2597702
7yvw	Train	26.460897	-8.839989
4eey	Train	8.665187	-32.508617
5kpy	Test	-21.873	-4.613426
3la5	Test	-4.2917356	-20.863167
4jiy	Test	0.73241913	-2.3837261
1mp7	Train	23.035154	19.9551
2o45	Test	22.836739	23.781637
5dhb	Test	0.13373803	-27.938843
2llj	Train	-18.115395	16.78513
6qit	Test	27.567955	-9.170597
1zpi	Train	17.79498	-0.13408138
4m3i	Train	-24.38277	30.78225
3i1d	Train	1.0134413	-2.253302
4pdq	Test	-0.8637566	37.349934
2ie1	Train	-29.410149	2.2765088
3m8s_3	Test	-14.028423	-20.100327
2miw	Train	3.9209275	13.974492
1em0	Train	-21.52226	25.669786
1aw4	Train	5.9416313	-28.09409
3ds7	Test	-1.9375824	-25.78847
8tdt	Train	0.419328	3.132292
7dq0	Train	17.002657	-21.103178
5nz3	Test	-38.181797	-4.995555
1qch	Train	18.632973	26.706629
7dwh	Test	-10.97933	-28.445852
6e8t	Test	10.726149	-0.055543087
465d	Train	7.5640965	-5.6973343
1dne	Train	25.996857	3.711921
1mxk	Train	-9.849673	33.41265
204d	Train	8.03743	11.735056
378d	Train	27.648031	0.6352979
2ia6_2	Test	4.0278645	11.448358
7atg	Train	-32.924	-4.6090517
6u6b	Train	7.640484	-30.651508
381d	Train	14.775168	25.348576
6uc8	Test	-5.196485	-17.613676
5v1l_2	Test	4.158346	-18.906876
7xdj_2	Test	11.320097	-16.534369
4e8s	Train	-24.991224	30.535442
1d37	Train	11.111717	24.158466
6j2w	Train	22.839773	18.947195
2mne	Train	-14.1201725	14.680645
4l5k	Train	13.285865	9.583753
2mnd	Train	26.126112	-1.558205
7zkn	Train	-16.981821	14.232313
4i9v	Train	-36.158955	-1.9241427
2mg8	Train	-16.254808	17.087597
8yam	Test	9.571401	-5.347793
6va4	Test	-18.863201	14.135386
4qvi_2	Test	-43.538185	12.079808
1b0s	Train	-13.593302	14.674208
1axu	Train	2.5332766	8.235225
6qir	Test	28.642208	-10.451279
1xc9	Train	3.6639218	16.77435
6u7z	Test	-1.3715578	-27.306543
452d	Train	6.9049535	-5.3839164
6ymi	Test	5.704774	-27.078165
8u5t_2	Test	13.218395	-0.3040824
5bjp	Test	-38.93675	5.4689927
2i5a	Train	2.8121989	3.9174867
1i5v	Train	6.318326	-23.836628
2hol	Test	-16.142666	9.829049
1eki	Train	7.0021315	19.813032
2da8	Train	30.247835	21.16905
6u8f	Test	-0.43687513	-27.554459
1f1t	Test	9.932286	-2.590453
6r6d	Train	-27.4951	31.42788
308d_2	Test	12.734024	23.693678
8hb8	Test	5.421381	-20.7857
380d	Train	14.227393	25.320738
6db8	Test	11.566135	-1.6628963
3l3c	Test	-42.900284	10.968067
107d	Train	16.154573	13.890417
1g5l	Train	-0.28994215	29.389221
328d	Train	17.593557	0.6258021
7eop	Train	-6.9230223	-7.3154783
6dn2	Train	9.129086	-20.26196
1z5t	Train	-37.77495	-1.6186404
7zkl_2	Train	22.759775	6.733088
110d	Train	13.729709	23.670532
1d64	Train	9.158613	5.9431057
2kh1	Train	-9.020685	23.491974
7tzr	Train	0.7641719	-8.352606
6m5b	Train	28.442986	-1.2332358
4jf2	Train	-2.7164593	-21.438911
1fuf	Train	-32.153996	-1.3526627
5c7w_3	Train	2.882859	-22.113756
1yrj	Train	3.1987689	42.63681
2esj	Train	0.6326079	43.369473
5z8f	Train	-17.13214	25.049412
8sy1_2	Train	-4.3451076	-27.219131
4hiv	Train	17.745176	-22.757227
5lfs	Train	-25.20254	25.89839
7sxp	Train	-34.894524	6.725138
1am0	Train	5.8194456	-26.943949
1f6c	Train	-36.690876	-4.168172
152d	Train	9.0076	27.631083
6e8s	Train	11.726755	0.10749685
306d	Train	25.860508	0.46295926
4zc7_2	Train	1.3911601	42.03606
5nex	Train	-34.745026	-4.38839
5bjo	Train	-13.475438	0.753741
1jux	Train	25.902552	0.38495925
4nfo	Train	-29.195135	-0.8039884
2au4	Train	7.8426385	-34.42274
5dam	Train	12.207286	-20.714472
5xew	Train	19.298605	30.052645
1xpf	Train	-30.513996	-0.9052702
5c7w_2	Train	-7.6329665	-19.553553
1et4	Train	-13.997165	35.93825
2xnw	Train	-3.5149863	-12.781615
3oie	Train	39.925434	-4.8630466
6dn3	Train	0.880005	-16.107262
276d	Train	13.594979	26.208797
3irw	Train	5.6546865	-40.985207
1zjg	Train	-45.637222	8.756955
6hc5	Train	-30.086584	-3.0024028
2o3w	Train	1.0782536	42.48527
3gx2	Train	6.54507	-25.28414
227d	Train	41.24817	-5.2361503
8i7n_2	Train	4.5900717	-24.223265
2lzk	Train	3.1854408	11.559309
6xrq	Train	-3.4675152	8.920377
3u08	Train	4.403891	4.454552
6tfe	Train	6.605422	-33.365753
4lx5	Train	-5.2251315	-14.555574
3muv	Train	9.462025	-39.143078
7d5e	Train	-32.56053	-2.1152525
2pwt	Train	-2.256321	41.57601
127d	Train	18.395891	2.3978283
1p96	Train	8.678092	22.775204
4k32	Train	3.774463	40.35386
6c8d	Train	-0.70605856	-28.054203
3oz5	Train	-37.152607	-2.5639358
3tzr	Train	10.661893	-13.707215
6uc9	Train	0.19789311	-19.084354
4p5j	Train	-32.234077	0.471844
2l94	Train	-20.729246	13.738925
4re7	Train	-23.251219	29.780512
8hzd	Train	5.176414	-11.608309
6xt7	Train	-32.064358	-2.752106
4gma	Train	-15.092001	36.808037
6y3g	Train	-43.381184	6.312877
473d	Train	25.667456	2.3169394
3gsk_2	Train	-34.912132	6.7225804
4hqi	Train	-33.926086	-0.87683135
231d	Train	-21.531057	25.700596
8u5j	Train	-38.94753	5.481586
6jbg	Train	1.1412318	35.309875
1zph	Train	17.566168	0.5732399
1ess	Train	5.5735817	19.67189
1nzm	Train	5.9110446	-1.1499541
2jwq	Train	3.364154	-1.4862103
2ku0	Train	10.775254	-13.446815
3v7e	Train	-11.684558	-37.130917
7u89	Train	-9.065703	-37.684494
3q3z	Train	5.6643	-41.018982
2lwh	Train	26.550282	1.4648553
1m18	Train	29.634058	0.5281974
4lvz	Train	-4.760509	-15.114517
2kvy	Train	25.561346	-0.27317032
5cdb	Train	14.827888	7.298319
3g96	Train	5.4534364	-21.443243
101d	Train	24.647228	6.109533
2l7v	Train	5.4272904	-4.638396
6e8u	Train	-15.20949	-5.520953
4lvw	Train	-4.2079926	-18.856928
2mco	Train	-26.411585	25.518312
4x1a	Train	-23.43272	31.142128
3ojs	Train	11.383344	-34.362095
2rou	Train	4.445769	12.904972
1r68	Train	15.399484	20.34478
1kod	Train	-17.600307	-5.079321
366d	Train	7.043588	-3.759791
8aad	Train	15.403049	5.0465426
7zkm	Train	25.994295	-16.802565
1fj5	Train	-18.932072	15.813251
8i3z	Train	5.363709	-20.203226
1uud	Train	23.648777	3.2587779
2fcx	Train	3.1937883	39.113895
7ycg	Train	4.9439	-35.217865
1dsd	Train	28.66631	22.526222
2i2i	Train	41.133976	-4.92836
1lu5	Train	-21.910654	11.214606
2jt7	Train	26.49192	0.23326544
3eru	Train	29.873144	10.477825
2mcc	Train	-26.085676	23.868605
1nbk	Train	-21.503517	7.744576
3eqw	Train	30.072783	10.425232
4u8b	Train	19.967165	-2.47109
1m69	Train	-21.262915	14.899693
8gp7	Train	20.500275	28.044453
1q9x	Train	-2.6902568	-25.478163
1arj	Train	-21.411558	7.9049296
4nyc	Train	-3.6595788	-6.3015575
1xc9_2	Train	-43.538498	12.07327
334d	Train	27.323193	-0.92463785
5nbe	Train	-26.387026	31.009392
1qsx	Train	18.373194	-9.444738
3qsf	Train	-4.598161	15.334793
1mxj	Train	4.4874115	12.798118
1raw	Train	6.245531	-28.23731
121d	Train	26.590609	2.8255596
7eon	Train	-11.363214	-9.5655985
8xzl	Train	-10.786514	-23.633896
1eel	Train	40.896442	-6.5113726
6cb3	Train	3.6693118	-37.69159
6bfb	Train	11.542672	-25.68839
267d	Train	28.41103	1.3710226
1nem	Train	-4.993183	35.47109
7mkt	Train	-8.241899	-1.4250889
258d	Train	18.451677	26.701155
206d_2	Train	-38.118656	-0.44447353
6u8u	Train	7.641281	-42.178066
5lfx	Train	-26.110758	27.252289
1lvj	Train	8.655195	-2.9119384
8xzp	Train	-12.496518	-20.96886
6ymm	Train	-10.470951	-37.57137
1vs2	Train	30.226194	19.996235
1d11	Train	14.919622	20.12078
5d8h_2	Train	-38.72665	9.590583
1i3w	Train	11.919368	-16.978931
4y1i	Train	6.622324	-35.307457
1da0	Train	8.948803	27.479353
8d5o	Train	19.20931	-13.160387
3gao	Train	-5.2588673	-22.358423
6xcl	Train	-21.844759	20.897318
7oax_2	Train	-31.552353	0.5410702
1al9	Train	-3.503307	23.685123
8f4o	Train	-45.628044	7.998784
4gqj	Train	-27.750786	26.407717
6ijw	Train	10.321692	1.6683668
6kfi	Train	-1.4212527	-0.09004859
8fb4	Train	1.9248123	4.452906
2n6c	Train	11.71743	15.666467
1d54	Train	13.441659	22.791265
4kzd_2	Train	5.5005436	-13.586078
5ued	Train	6.216605	-41.316708
8eyw	Train	7.5565186	0.015136545
6yl5_2	Train	-9.492485	-37.048157
2esi	Train	2.378671	40.24849
4iii	Train	-24.06145	31.613043
6k3y	Train	8.765005	-39.27758
3u0u	Train	3.1273823	2.83551
4bzt	Train	-16.387686	17.515812
3gsk	Train	-24.856398	25.368687
195d	Train	26.805769	3.7108426
6hbt	Train	-30.200893	-3.0510159
8abd	Train	15.758765	-2.5738616
8t7x	Train	1.2069739	3.2360191
6e1t	Train	-22.57951	-10.474036
316d	Train	28.308113	21.683008
1f27	Train	-17.449883	-5.1591787
1ddy_2	Train	-13.764725	36.25714
7png	Train	-20.160686	14.7132435
2f8w	Train	-33.192856	-1.5238518
2hok	Train	2.026213	-31.981012
2xnz	Train	-5.017629	-13.077472
2r2u	Train	15.985475	-28.915108
5nep	Train	-37.978535	-5.149915
2gb9	Train	6.9740553	-5.2275352
166d	Train	9.109637	5.846855
1uui	Train	-19.173405	13.253069
319d	Train	-31.877707	-0.55944645
5w77	Train	35.955307	10.315881
5et2	Train	-24.484352	29.48021
211d	Train	-16.699318	12.797559
8hb1	Train	5.4081144	-20.055548
6e1u	Train	41.855446	-4.598001
3uvf	Train	-45.522224	4.80656
7rwr	Train	8.203529	-22.04929
7dfy	Train	-41.969467	7.8316364
8hzj	Train	4.8746777	-12.589472
1tob	Train	-5.2131214	35.23748
5xjz	Train	-33.53846	0.04067647
5kx9	Train	-4.245387	-8.409101
6ylb	Train	-10.587623	-38.145897
4lvv_2	Train	-20.648129	6.9627924
7eok	Train	-10.701926	-10.0541935
1q8n	Train	8.783327	-2.0233088
2adw	Train	19.85081	-22.278313
5ls8	Train	-26.49625	30.841448
7x3a	Train	32.754555	4.9794407
8xzr	Train	-5.1749578	-17.608786
365d	Train	29.270275	-1.9376904
3ey2	Train	-39.686413	-2.7588394
1ei2	Train	0.006220851	40.788834
1j7t	Train	1.1057699	41.882298
8eyu	Train	4.25942	-12.670098
4nya	Train	-23.502468	-16.54801
3ce5	Train	31.304068	8.5434065
1hz0	Train	-0.4660338	-11.331881
1j8g	Train	-30.548874	-5.947014
3ft6	Train	1.4089103	-5.6901865
3nx5	Train	12.851794	10.480176
3eui_2	Train	-31.963596	-3.181503
1fmq	Train	41.11294	-6.3366733
6yl5	Train	-10.691868	-29.516775
1fhz	Train	8.031092	11.735358
2mxs	Train	0.2904931	41.627357
8xzn	Train	-1.2035362	-24.011612
8f0n	Train	-13.483167	0.76644886
8hba	Train	8.969382	-35.480824
5ccw	Train	-19.748611	11.534477
4yb1	Train	-12.558053	11.283538
5d8h_3	Train	3.9030607	-17.413485
1fn1	Train	3.4542997	-4.870931
154d	Train	17.58678	-3.8901103
3dir	Train	-23.771969	-3.6218724
4gxy_2	Train	5.050969	-24.049755
1d17	Train	17.66373	26.3435
1d14	Train	14.629375	20.010218
2mgn	Train	16.019625	-2.5778592
1qda	Train	12.950899	24.200974
3sux	Train	-1.9775393	-22.02334
9cpd	Train	11.871978	-10.632122
4znp	Train	4.029737	-26.649645
6rso	Train	-26.211445	27.486261
1g4q	Train	-42.023125	8.853686
3glp	Train	-43.375305	6.999451
1unj	Train	17.037159	-22.437159
3m8s	Train	10.914543	-33.208263
3f4h	Train	8.969881	-21.08431
5odm	Train	-11.7156	17.45519
7wif	Train	0.38712692	-21.616686
6u89	Train	-0.13686885	-27.194435
1u8d_2	Train	-36.121395	-0.17015839
3diq	Train	-23.795202	-3.630216
6az4	Train	6.3034453	-41.11982
6xb7	Train	9.953863	-15.480953
8t7b	Train	25.729044	1.7581583
6cc1	Train	4.531405	-35.426037
385d	Train	15.321249	20.577528
8sx6_2	Train	4.9588966	-27.443571
2d47	Train	-29.420393	0.53542185
4jd8	Train	-24.94592	27.65539
2ms6	Train	11.777909	15.629951
5dhc	Train	-0.02357722	-28.325623
182d	Train	17.672129	26.334084
108d	Train	-19.045916	17.996887
7wie	Train	-19.986872	10.109615
4bzu	Train	-16.389069	17.513031
2bq2	Train	16.779156	-20.087864
4xwf	Train	3.827431	-26.55985
6s7d	Train	-34.32395	0.19764003
6fc9	Train	-20.011541	15.300385
6fz0	Train	-11.746015	-36.341896
3d2x	Train	1.5722663	-32.72681
209d	Train	27.97577	21.193577
1unm	Train	16.804203	-21.264027
2hop	Train	10.397713	-14.332863
8wu5	Train	32.57769	-1.2502714
2m4q	Train	2.795332	41.929123
4y1m	Train	6.6614723	-35.438972
146d	Train	17.80732	29.94868
2arg	Train	-26.505465	-3.3597732
1ag5	Train	-22.313728	16.240341
2tob	Train	-5.2413473	35.21134
5xz1	Train	3.3357344	40.85273
7otb	Train	-27.470087	27.552536
2nlm	Train	2.8855674	4.4146953
3gx3	Train	-11.375214	-29.224716
4lw0	Train	-3.603173	-15.242467
8olz_2	Train	42.10706	-4.163887
1yls	Train	7.254466	15.613399
5lfw	Train	-25.457575	27.984566
1fms	Train	40.871582	-6.6256666
6.00E+84	Train	8.014175	0.2529228
1dsc	Train	28.695124	22.437607
5jlw	Train	-45.286495	5.192904
2hoj	Train	2.0112817	-31.954544
6ylb_2	Train	-10.5530205	-38.152576
3iqn	Train	-12.724666	-36.754227
1on5	Train	5.603811	21.72713
1ei4	Train	-33.303097	1.0199116
7x9f_2	Train	19.98668	-23.208187
3m9m	Train	9.5026865	-30.810173
1vti	Train	8.408326	27.451372
2f4u	Train	3.5510347	37.831985
261d	Train	26.235842	1.8659993
3wru	Train	-0.9162233	36.913845
1jtl	Train	27.160177	0.71913695
7d7x_2	Train	6.7059917	-31.671316
4dl5	Train	7.9883957	-29.518799
4lx6	Train	-4.805237	-18.741665
4yaz	Train	-12.558474	11.325182
1l0r	Train	-5.800847	23.650707
1jhi	Train	-20.210081	16.637897
3skz	Train	-1.274456	-25.869713
6dme	Train	6.0570097	-36.64319
1da9	Train	13.155637	23.4203
6tff	Train	6.2465706	-31.915691
8d28	Train	8.619031	-16.465002
326d	Train	-31.984879	-0.331281
2et4	Train	0.611297	41.77418
1d32	Train	28.707293	10.931811
2pik	Train	16.282887	33.231632
1xcu	Train	12.257499	-7.0930934
9cpi	Train	18.09881	1.80688
7eom	Train	-10.455541	-9.730004
8r8p	Train	16.490147	-12.944472
2dyw	Train	-38.630695	1.2904234
3m8r_4	Train	3.1225326	-20.283548
6ast	Train	5.0930114	3.7404778
2kd4	Train	1.4059142	-5.6938705
2o3v	Train	2.482413	41.023685
8taj	Train	24.656372	6.074827
1o9m	Train	4.818356	38.037354
1koc	Train	-23.334026	-3.9677792
6va3	Train	11.764005	-10.625883
1d38	Train	10.689794	24.797438
2r2s	Train	-1.1192766	29.132584
8fdr	Train	3.481855	3.5874894
1n37	Train	-8.877638	23.541435
3rkf	Train	-6.9201727	-15.51738
3e5c	Train	-12.12984	-37.459625
5krg	Train	-3.1093147	-31.084831
2loa	Train	6.0212884	-6.141725
198d	Train	10.229981	24.824898
7el7	Train	-9.43836	7.3401423
6vui	Train	-2.5323281	-18.686275
6yml	Train	5.128421	-24.508528
3et8	Train	29.675367	10.079068
4lvv	Train	1.1790965	-22.102055
5ip8	Train	-24.075092	29.051222
1cr3	Train	4.4383574	13.941153
1tn1	Train	-28.33653	0.9298717
298d	Train	40.99029	-5.5105715
7edt	Train	-36.091805	-1.4346453
5ytz	Train	3.3185794	-8.317681
6rio	Train	-11.256564	16.761147
7oaw_2	Train	2.9057238	-36.932583
1ovf	Train	29.330856	22.447794
2hom	Train	1.7889006	-31.696573
5c7w	Train	2.437453	-24.368105
4rum	Train	-42.331203	6.228578
6p2h	Train	-3.019398	-29.02115
193d	Train	30.648367	22.258938
1l1h	Train	31.27292	8.629605
2lwk	Train	19.22919	-13.455962
2bee	Train	-1.0368031	41.48865
7tda	Train	-15.1439495	11.004045
8taa_2	Train	-31.557611	2.5164263
1x26	Train	26.76391	-8.753476
1jdg	Train	4.279443	11.861571
6tf2	Train	7.2868853	-33.692425
1uts	Train	19.01849	-12.25844
2juk	Train	-1.1568587	43.44246
6s7d_2	Train	-20.476072	10.708174
7xlv	Train	-42.741978	7.917754
6izp	Train	26.512207	-8.871404
7qvq	Train	-13.152486	12.446577
6u7y	Train	-2.262041	-28.68688
4erj	Train	-22.953777	-3.2703118
8xgw	Train	11.287975	15.317403
1d22	Train	18.018661	25.764832
8c63	Train	-22.717764	10.11242
1pgc	Train	-23.36712	12.010847
6pq7	Train	12.502755	1.1016915
1r4e	Train	8.747969	22.794064
185d	Train	30.205547	21.186804
4dl4	Train	9.407398	-30.602488
1d36	Train	11.519852	25.23727
8tbo	Train	28.240618	4.5282383
7jnh	Train	-37.215347	1.3248101
4e8x	Train	-24.907648	30.989683
6ccw	Train	13.274509	7.7973595
3u05	Train	3.9537284	1.2220533
2gyx	Train	4.108119	2.1997063
6hmo	Train	16.463343	-12.972214
5ueg	Train	-12.4501295	10.551516
224d	Train	-5.6801534	23.768246
1amd	Train	-3.502579	23.68369
8u5t	Train	12.68685	0.4330704
3jq4	Train	9.644212	22.19744
8sa4	Train	-15.578743	36.20885
308d	Train	-43.396397	10.893729
234d	Train	15.440043	23.127195
1c9z	Train	17.742485	9.565395
8taa_3	Train	-5.2772403	0.5635536
360d	Train	-18.827957	15.144406
3rg5	Train	-42.705235	7.0747375
8tb3	Train	1.6327349	2.008812
7lng_2	Train	3.442188	-39.682304
6j0i	Train	19.575197	30.108984
1xcs	Train	13.982236	-4.4510703
7tzu	Train	18.426327	-12.477046
7rex	Train	-2.0596802	-18.495672
4agz	Train	5.109621	4.6738305
8tb8	Train	18.379448	-9.539812
7zj4_2	Train	5.7573404	-14.381857
4xwf_2	Train	-34.88994	6.7286887
8tb4	Train	2.225114	2.456327
1pwf_2	Train	-32.642178	-0.77409863
7cps	Train	12.494243	22.796602
1old	Train	-26.547691	-3.4761596
6c8m	Train	2.8784873	-40.101345
6e1v	Train	9.637974	-3.8782008
7d82	Train	8.94191	-35.627403
1i9v	Train	0.32280123	42.444794
226d	Train	-14.461006	-5.3785334
6ck4_2	Train	5.2199583	-37.35244
1hx4	Train	3.4044702	12.840685
3g4m	Train	-4.074076	-15.432479
3fwo	Train	23.40582	23.10562
6qiv	Train	28.658865	-10.432325
4ymc	Train	-24.043821	29.783445
6ugj	Train	-5.5461793	-21.961567
1k2l	Train	7.660408	-5.197022
1d63	Train	-23.466944	-16.550358
1ofx	Train	-30.023441	-0.23906957
3em2	Train	-3.182675	8.26787
8p6b	Train	-27.479136	27.55028
1z58	Train	22.374477	24.445612
5z1h	Train	0.5288644	35.536842
7kuo	Train	5.8070965	-42.28959
6tb7	Train	5.160415	-27.95561
144d	Train	17.477196	0.5571858
6ymk	Train	-8.816687	-28.984327
1c95	Train	-17.749996	-4.744281
3npq	Train	-10.465682	-28.866257
5vj9_2	Train	-32.74575	-4.175617
2b3e	Train	-3.4476826	-4.8117485
2k4l	Train	12.651513	6.0985513
7d7w	Train	3.635809	-34.68162
4u8a	Train	20.077444	-2.3397732
5lig	Train	-3.161593	8.231628
6qis	Train	28.638418	-10.437038
6hwg	Train	-26.813856	29.556135
2dnd	Train	27.872456	0.9811304
5hby	Train	-3.1648893	-32.10834
2ibk	Train	3.555343	11.865656
3f2t	Train	-18.174875	10.208291
1oe5	Train	3.203459	-18.121487
8f1s	Train	3.0975552	3.6420174
5t4w	Train	2.0768232	1.958285
7x97_2	Train	20.660686	-23.773592
4ms5	Train	-24.70119	31.941936
6wzr	Train	0.03548165	-13.196848
407d	Train	28.708244	-3.9816065
1nyi	Train	-1.1876941	-26.015797
1njn	Train	-8.000834	-30.43401
6jwe	Train	6.5740995	21.715374
8hb3	Train	5.504563	-19.310984
7kvv_2	Train	5.684063	-13.68591
5z1i	Train	0.52435833	35.534843
2oyq	Train	-13.356582	-21.844294
3pw4	Train	7.566349	-33.279797
2mb3	Train	7.59197	-9.596204
1vtg	Train	30.194355	20.44145
1kgk	Train	-22.601934	13.274315
7msv	Train	2.2608488	-27.203636
5hbw	Train	-3.1350923	-31.919807
1nab	Train	9.011448	28.217806
8sy1	Train	8.011467	-41.978737
1xvk	Train	19.81655	-22.784445
5hbx	Train	-3.1242661	-31.502089
2gdi	Train	2.2633877	-32.061565
2i9g	Train	3.0527923	-20.094131
3e5e	Train	-10.936721	-28.864233
1kci	Train	7.9316435	-6.7841268
1vaq	Train	19.303429	30.051567
1ykv	Train	7.254228	15.614177
3k1v	Train	-3.1804688	-20.69816
2a04	Train	0.8428707	41.045303
3f4g	Train	8.939768	-21.113121
7x2z	Train	32.736774	5.043718
6tf3	Train	6.178734	-31.177103
6tfg	Train	-14.606976	11.117167
8dw8	Train	15.983435	-28.920938
1lc4	Train	2.638029	40.09215
5odf	Train	-11.792	17.414824
3egz	Train	7.149957	23.48253
8cxf	Train	-46.052063	8.093445
6u6j	Train	-4.977738	-27.527422
8d2a	Train	18.140234	8.877053
206d	Train	-37.475548	1.862175
5t83	Train	-33.108852	-0.3141324
8d5l	Train	8.455539	-16.544334
6r14	Train	-23.520365	12.019588
7x8m	Train	12.632137	8.171947
8eyv	Train	-13.478315	0.7608728
5lit	Train	23.380865	-2.2128134
7fgt	Train	30.811295	-1.1510179
8taa	Train	-42.14708	8.188022
3c2j	Train	19.156805	27.850481
8tc6	Train	24.762375	3.0364616
4d9x	Train	13.116008	9.96397
2et3	Train	4.141075	39.745476
7kvv	Train	4.634809	-34.617054
3m8r	Train	-45.707268	8.846746
454d	Train	-21.024715	12.20441
1imr	Train	16.661726	18.58993
6.00E+82	Train	7.518592	-0.013512796
245d	Train	-5.523127	24.031904
7szu	Train	-10.497866	-9.576631
5fk4	Train	-10.785372	-38.135292
6c8n	Train	-11.381093	11.756014
358d	Train	26.915167	2.126724
8vaw	Train	-2.4074605	-26.677673
7kbx	Train	11.32456	-3.9514701
248d	Train	-32.60672	-0.09337213
7oax	Train	-14.835295	2.9420755
6ck4	Train	3.323755	-36.173218
2l8h	Train	-19.267958	14.49606
5v1l	Train	-12.0864105	-9.396204
3eum	Train	31.237045	8.667466
7z9p	Train	16.473318	-7.032451
6i4n	Train	-11.228456	16.951763
2w89	Train	-42.290337	7.102428
2d55	Train	28.390455	21.633207
6s15	Train	15.354958	5.1478686
5mvb	Train	-21.83454	19.895645
5ny8	Train	-31.470695	-8.881124
2gwa_2	Train	-31.130474	-0.8690181
365d_2	Train	29.096603	-1.2958444
386d	Train	11.480671	-6.748587
215d	Train	11.891579	26.93999
8swg	Train	7.26755	-40.2137
7csk	Train	12.6641245	22.6742
3sd3	Train	-1.177712	-22.788073
2oey	Train	8.394626	22.420937
4ah1	Train	3.7375789	3.3082786
5oe1	Train	-11.472358	16.547565
8xzm	Train	-10.157278	-22.152739
8fza	Train	-3.0741186	-21.486921
7zko	Train	25.992437	-16.795092
5l00	Train	0.009333516	-28.944313
7oa3	Train	-14.836487	2.945802
5ux3	Train	-3.898494	-30.010529
8qmh	Train	27.958252	-6.337288
4p1d	Train	13.18836	9.965305
8sxl	Train	4.92579	-28.379366
4xw7	Train	3.8613532	-26.576656
1f6c_2	Train	-31.79789	-1.5798806
288d	Train	13.595987	26.210785
6g7z	Train	-22.589529	-10.473663
1pqq	Train	-12.491455	16.725868
4gxy	Train	-14.845417	36.019917
1byj	Train	5.157817	39.080482
4lvx	Train	-0.91113853	-24.160133
1qv4	Train	18.108446	-10.161225
5xi1	Train	12.022366	15.729964
7x9f	Train	16.967926	-21.183622
7oaw	Train	-17.033094	13.8547325
7l0z	Train	36.751793	10.672965
8om0	Train	10.7418	15.775532
6qiq	Train	28.64901	-10.456582
1fn2	Train	3.5016859	-4.821379
4qk9	Train	9.2417145	-38.64632
278d	Train	14.331435	25.43973
6rnl	Train	-22.800777	28.940317
4w92	Train	-43.257256	1.4761113
6.00E+81	Train	7.505284	-0.009475932
3omj	Train	32.386997	-1.270975
4nyb	Train	-0.02989712	-7.1991906
7zkl	Train	26.005869	-16.82878
1z3f	Train	10.19274	-10.496739
3d2v	Train	4.395242	-30.985987
6yml_2	Train	-8.9093895	-28.986988
3dj0	Train	-27.394457	-4.270514
6uet	Train	-12.264988	-35.882774
7lnf	Train	0.7310527	-37.94991
203d	Train	12.456079	-12.998696
109d	Train	17.876564	-7.32228
6up0	Train	9.887221	-3.2929497
5tpy	Train	-44.198696	7.481438
7z9l	Train	15.698814	-2.5745852
5iwj	Train	-23.714878	29.123156
6qn3	Train	-21.588173	7.6995044
4ly2	Train	-25.351168	27.88963
6kfl	Train	-4.335293	2.142311
6dn1	Train	-14.983264	-16.118374
1g1n	Train	-46.28486	9.185812
7d7y_2	Train	6.7575274	-33.27463
6lnz	Train	-23.170918	21.738638
4u8c	Train	3.993235	1.1561344
3es0	Train	29.597424	10.140614
482d	Train	14.860474	21.203411
1d35	Train	11.73459	25.419561
1axv	Train	3.703784	16.757284
6wzs	Train	0.039124604	-13.213335
1y0q	Train	-37.23234	1.5855691
1m18_2	Train	31.659443	-1.5355123
1ao1	Train	-1.1483046	29.089973
7wgw	Train	2.3910284	-27.637257
235d	Train	-6.028969	22.636715
407d_2	Train	-38.71416	9.60654
6va2	Train	-4.301484	-5.8623657
367d	Train	6.891107	-4.383576
2hoo	Train	3.4420884	-30.889889
3fu2	Train	-3.1839027	-20.658876
6cc3	Train	4.2616286	-36.077595
3d0u	Train	-23.12901	-4.1504326
5bjp_2	Train	-13.403961	0.61556065
459d	Train	18.33358	-7.4213653
1mtg	Train	-9.846218	33.40965
1dj6	Train	-29.452394	2.5471525
3s4p	Train	-1.3300431	41.888386
5v0j	Train	-2.3495598	-31.454283
1l1v	Train	29.247345	22.785004
8u5p	Train	12.2263775	-0.43120715
4fxm	Train	-8.269624	-1.4401678
7msv_2	Train	13.912701	8.289479
8ta9	Train	1.6294607	2.4296043
1dl8	Train	7.586047	-5.9109163
7edl	Train	3.3968406	39.89111
173d_2	Train	17.861406	-21.363836
1p9x	Train	23.025219	23.587948
1d10_2	Train	-34.769276	1.4078573
432d	Train	2.059232	2.8951902
375d	Train	27.152212	1.7333959
1vth	Train	8.427848	27.40216
6uc7	Train	-10.154768	-22.153154
202d	Train	13.18773	22.0164
6ymj	Train	5.368931	-24.48599
1d58	Train	9.268244	27.287075
2n0j	Train	0.50654656	38.544094
6sx3	Train	15.298323	-2.602012
6jji	Train	-4.5703144	1.5313532
6kfj	Train	-1.42144	-0.093298085
2ia6	Train	7.941422	-33.150364
6gz7	Train	-11.813364	16.73494
2b0k	Train	3.5009139	3.96908
6kn4	Train	12.387511	22.830338
3oz3	Train	-43.31951	8.641545
3nz7	Train	34.29461	9.7417345
9bun	Train	32.842724	-3.569583
7elp	Train	-7.830877	-19.702929
7v9e	Train	-3.9502313	-17.73922
2et5	Train	1.3978587	38.62709
1y26	Train	-3.5942154	-15.241417
1pwf	Train	5.5804925	-25.925367
4nyd	Train	-3.76835	-17.396479
6n5s	Train	-2.9934044	-27.063286
3e5f	Train	-20.535807	8.933222
6h5r	Train	-20.96749	11.454384
3suh	Train	-11.679296	-26.275993
7eoo	Train	7.3996687	-9.225881
6v9d	Train	10.632273	-0.44823387
1i1p	Train	-34.764305	-1.2878666
4qln	Train	9.567377	-38.32366
3cdm	Train	24.93566	-14.686032
102d	Train	11.131586	-21.396276
8hzk	Train	-44.42773	6.8403068
8vax	Train	-13.006665	-21.016926
4q9r	Train	36.745884	10.67026
1ess_2	Train	5.6376133	19.684937
1yyo	Train	-38.687904	9.654001
1bp8	Train	17.77569	30.022034
6vgg	Train	17.77584	29.725346
4bzv	Train	-16.352957	17.5197
3got	Train	-5.0135636	-15.926772
3nyp	Train	34.29509	9.742689
311d	Train	3.2427292	5.0658817
1fmn	Train	11.5342045	-25.702482
2n96	Train	18.431004	24.626507
8d2b	Train	18.124918	8.921533
4qlm	Train	9.297304	-38.557568
2o43	Train	5.464243	41.20097
6vmy	Train	-14.828811	36.155804
282d	Train	18.434612	26.72796
173d	Train	24.121824	22.791529
2l1v	Train	-2.82867	-18.971241
5d8h	Train	-34.67643	-7.840448
3c44	Train	1.8028882	42.928955
2f8w_2	Train	-40.03698	-2.71213
1qd3	Train	4.5947037	42.847298
7oav	Train	-14.835811	2.944655
8xzq	Train	-9.7742	-21.29638
5v0h	Train	-2.269737	-31.466581
7eol	Train	-10.481055	-9.792063
3uxw	Train	25.224752	7.229756
8u5z_2	Train	13.235463	0.49590188
4ah0	Train	5.1786423	4.6409674
7kwk	Train	-3.7412646	-5.487625
289d	Train	41.255417	-6.2720003
4qvi	Train	-22.577454	-10.475472
7xdj	Train	3.4087517	-8.232873
4qio	Train	-23.632137	29.803516
6dy5	Train	-36.515495	-3.1318436
1vtj	Train	27.14229	2.86669
6xcl_2	Train	-43.286274	1.7130651
6g8s	Train	-27.5053	31.425114
3slq	Train	-0.7889069	-28.836561
6dls	Train	-16.758574	8.112537
4d9y	Train	13.437576	7.5344005
1db6	Train	-26.546238	-3.3718634
3slm	Train	-1.0489587	-28.524117
4q9q	Train	3.2957187	-14.422075
7tzs	Train	0.74927354	-8.368524
6svs	Train	-42.87997	6.5914683
2b2b	Train	-38.177464	-3.4753475
199d	Train	5.7973795	-18.599813
2kxm	Train	1.1645206	39.14094
3ojs_3	Train	3.1437902	-20.278267
1prp	Train	9.128937	5.8703413
2g5q	Train	2.4630044	38.0218
1x95	Train	-16.949436	17.092693
3ajl	Train	1.8587579	2.8974745
7d81	Train	8.88423	-35.543087
3ey3	Train	-42.68119	8.526575
408d_2	Train	29.086119	-0.9763079
2o3x	Train	1.6857858	38.93626
6v0l	Train	2.266633	-27.102028
2kmj	Train	26.71074	5.4828234
5z80	Train	-17.129185	25.047834
1lej	Train	-12.139636	16.006279
5zej	Train	1.6166598	41.29703
7x97	Train	12.038586	-17.087029
1g3x	Train	24.61677	7.749371
336d	Train	-30.711384	-5.196539
1fdg	Train	2.014473	13.185802
3ojs_2	Train	-42.66097	4.235712
2miv	Train	3.400395	11.431497
1ztt	Train	26.125517	2.5976195
3qcr	Train	18.86008	-3.5290353
1k9g	Train	4.654146	-3.1612928
5jw2	Train	18.38762	29.068678
198d_2	Train	-30.966719	-1.6483676
6gim	Train	23.732384	-1.9623104
1dsm	Train	16.13684	13.831066
1i2x	Train	-34.18388	-2.4610274
2f4t	Train	3.2944129	37.556484
7u8b	Train	7.4569087	-27.215698
3iqr	Train	-12.42734	-36.684334
1gj2	Train	-0.36246225	29.362894
