## Supplementary material for "IRIS: A Machine Learning-Based Pose Re-Ranking Tool for RNA-Ligand Docking": NA_complexes

### Sheet: Sheet1
PDBID	NA_Type	Set
100d	DNA/RNA Hybrid	Train
101d	DNA	Train
102d	DNA	Train
107d	DNA	Train
108d	DNA	Train
109d	DNA	Train
110d	DNA	Train
121d	DNA	Train
127d	DNA	Train
128d	DNA	Train
129d	DNA	Train
130d	DNA	Train
131d	DNA	Train
144d	DNA	Train
146d	DNA	Train
151d	DNA	Train
152d	DNA	Train
154d	DNA	Train
159d	DNA	Train
166d	DNA	Train
173d	DNA	Train
173d_2	DNA	Train
182d	DNA	Train
185d	DNA	Train
193d	DNA	Train
195d	DNA	Train
198d	DNA	Train
198d_2	DNA	Train
199d	DNA	Train
1ag5	DNA	Train
1agl	DNA	Train
1aju	RNA	Train
1akx	RNA	Train
1al9	DNA	Train
1am0	RNA	Test
1amd	DNA	Train
1ao1	DNA	Train
1arj	RNA	Train
1aw4	DNA	Train
1axl	DNA	Train
1axo	DNA	Train
1axu	DNA	Train
1axv	DNA	Train
1b0s	DNA	Train
1bp8	DNA	Train
1bps	DNA	Train
1byj	RNA	Test
1c95	DNA	Train
1c9z	DNA	Train
1cr3	DNA	Train
1cx3	DNA	Train
1d10	DNA	Train
1d10_2	DNA	Train
1d11	DNA	Train
1d14	DNA	Train
1d17	DNA	Train
1d21	DNA	Train
1d22	DNA	Train
1d30	DNA	Train
1d32	DNA	Train
1d33	DNA	Train
1d35	DNA	Train
1d36	DNA	Train
1d37	DNA	Train
1d38	DNA	Train
1d43	DNA	Train
1d44	DNA	Train
1d45	DNA	Train
1d46	DNA	Train
1d48	DNA	Train
1d54	DNA	Train
1d58	DNA	Train
1d63	DNA	Train
1d64	DNA	Train
1d67	DNA	Train
1d85	DNA	Train
1d86	DNA	Train
1da0	DNA	Train
1da9	DNA	Train
1db6	DNA	Train
1dcr	DNA	Train
1ddy	RNA	Train
1ddy_2	RNA	Train
1dj6	DNA	Train
1dl4	DNA	Train
1dl8	DNA	Train
1dne	DNA	Train
1dnh	DNA	Train
1dns	DNA	Train
1dpl	DNA	Train
1dsc	DNA	Train
1dsd	DNA	Train
1dsi	DNA	Train
1dsm	DNA	Train
1dvl	DNA	Train
1dxa	DNA	Train
1edr	DNA	Train
1eel	DNA	Train
1eht	RNA	Test
1ei2	RNA	Train
1ei4	DNA	Train
1ekh	DNA	Train
1eki	DNA	Train
1em0	DNA	Train
1ess	DNA	Train
1ess_2	DNA	Train
1et4	RNA	Train
1evv	RNA	Train
1f1t	RNA	Test
1f27	RNA	Train
1f6c	DNA	Train
1f6c_2	DNA	Train
1fd5	DNA	Train
1fdg	DNA	Train
1fhy	DNA	Train
1fhz	DNA	Train
1fj5	DNA	Train
1fmn	RNA	Train
1fmq	DNA	Train
1fms	DNA	Train
1fn1	DNA	Train
1fn2	DNA	Train
1fq2	DNA	Train
1ftd	DNA	Train
1fuf	RNA	Train
1fyp	RNA	Train
1g1n	DNA	Train
1g3x	DNA	Train
1g4q	DNA/RNA Hybrid	Train
1g5l	DNA	Train
1gj2	DNA	Train
1hx4	DNA	Train
1hz0	DNA	Train
1i0t	DNA	Train
1i1p	DNA	Train
1i2x	DNA/RNA Hybrid	Train
1i2y	DNA/RNA Hybrid	Train
1i3w	DNA	Train
1i5v	DNA	Train
1i7j	RNA	Train
1i7v	DNA	Train
1i9v	RNA	Train
1imr	DNA	Train
1ims	DNA	Train
1j7t	RNA	Train
1j8g	RNA	Train
1jdg	DNA	Train
1jhi	DNA	Train
1jo2	DNA/RNA Hybrid	Train
1jtl	DNA	Train
1jux	DNA	Train
1k2l	DNA	Train
1k2z	DNA	Train
1k9g	DNA	Train
1kci	DNA	Train
1kgk	DNA	Train
1koc	RNA	Train
1kod	RNA	Train
1kvh	DNA	Train
1l0r	DNA	Train
1l1h	DNA	Train
1l1v	DNA	Train
1lc4	RNA	Train
1lej	DNA	Train
1lex	DNA	Train
1ley	DNA	Train
1lu5	DNA	Train
1lvj	RNA	Train
1m18	DNA	Train
1m18_2	DNA	Train
1m69	DNA	Train
1m69_2	DNA	Train
1mkl	DNA	Train
1mp7	DNA	Train
1mtg	DNA	Train
1mwl	RNA	Train
1mxj	DNA	Train
1mxk	DNA	Train
1n1n	DNA	Train
1n37	DNA	Train
1n7a	DNA/RNA Hybrid	Train
1n7a_2	DNA/RNA Hybrid	Train
1n7b	DNA/RNA Hybrid	Train
1n7b_2	DNA/RNA Hybrid	Train
1nab	DNA	Train
1nbk	RNA	Train
1nem	RNA	Train
1njn	RNA	Train
1nta	RNA	Train
1ntb	RNA	Train
1nyi	RNA	Test
1nzm	DNA	Train
1o15	RNA	Train
1o9m	RNA	Train
1oe5	DNA	Train
1ofx	DNA/RNA Hybrid	Train
1old	DNA	Train
1on5	DNA	Train
1ovf	DNA	Train
1p96	DNA	Train
1p9x	RNA	Train
1pbr	RNA	Test
1pgc	DNA	Train
1pik	DNA	Train
1pqq	DNA	Train
1prp	DNA	Train
1pwf	DNA	Train
1pwf_2	DNA	Train
1q8n	RNA	Test
1q9x	DNA	Train
1qby	DNA	Train
1qch	DNA	Train
1qd3	RNA	Train
1qda	DNA	Train
1qms	DNA	Train
1qsx	DNA	Train
1qv4	DNA	Train
1qv8	DNA	Train
1r4e	DNA	Train
1r68	DNA	Train
1raw	RNA	Train
1s2r	DNA	Train
1tn1	RNA	Train
1tn2	RNA	Train
1tob	RNA	Train
1unj	DNA	Train
1unm	DNA	Train
1uts	RNA	Train
1uud	RNA	Train
1uui	RNA	Train
1vaq	DNA	Train
1vro	DNA	Train
1vs2	DNA	Train
1vtg	DNA	Train
1vth	DNA	Train
1vti	DNA	Train
1vtj	DNA	Train
1vzk	DNA	Train
1woe	DNA	Train
1x26	DNA	Train
1x95	DNA	Train
1xc9	DNA	Train
1xc9_2	DNA	Train
1xcs	DNA	Train
1xcu	DNA	Train
1xpf	RNA	Test
1xvk	DNA	Train
1xvn	DNA	Train
1xvr	DNA	Train
1y0q	RNA	Train
1y26	RNA	Test
1y27	RNA	Train
1y84	DNA	Train
1y8l	DNA	Train
1y9h	DNA	Train
1ykv	RNA	Train
1yls	RNA	Train
1yrj	RNA	Train
1yyo	RNA	Train
1z3f	DNA	Train
1z58	RNA	Train
1z5t	DNA	Train
1z5t_2	DNA	Train
1z8v	DNA	Train
1zjg	DNA	Train
1zph	DNA	Train
1zpi	DNA	Train
1ztt	DNA	Train
1zz5	RNA	Train
202d	DNA	Train
203d	DNA	Train
204d	DNA	Train
206d	DNA	Train
206d_2	DNA	Train
207d	DNA	Train
209d	DNA	Train
210d	DNA	Train
211d	DNA	Train
211d_2	DNA	Train
215d	DNA	Train
216d	DNA/RNA Hybrid	Train
217d	DNA/RNA Hybrid	Train
224d	DNA	Train
224d_2	DNA	Train
226d	DNA	Train
227d	DNA	Train
231d	DNA	Train
234d	DNA	Train
235d	DNA	Train
236d	DNA	Train
245d	DNA	Train
245d_2	DNA	Train
248d	DNA/RNA Hybrid	Train
258d	DNA	Train
258d_2	DNA	Train
261d	DNA	Train
263d	DNA	Train
264d	DNA	Train
267d	DNA	Train
268d	DNA	Train
269d	DNA	Train
276d	DNA	Train
278d	DNA	Train
282d	DNA	Train
288d	DNA	Train
289d	DNA	Train
292d	DNA	Train
293d	DNA	Train
296d	DNA	Train
298d	DNA	Train
2a04	RNA	Train
2a5r	DNA	Train
2adw	DNA	Train
2arg	DNA	Train
2au4	RNA	Train
2b0k	DNA	Train
2b2b	DNA	Train
2b3e	DNA	Train
2b57	RNA	Train
2be0	RNA	Train
2bee	RNA	Train
2bq2	DNA	Train
2cky	RNA	Train
2d47	DNA	Train
2d55	DNA	Train
2da8	DNA	Train
2dbe	DNA	Train
2dcg	DNA	Train
2des	DNA	Train
2dnd	DNA	Train
2dyw	DNA	Train
2ees	RNA	Train
2eet	RNA	Train
2eeu	RNA	Train
2eev	RNA	Train
2eew	RNA	Train
2elg	DNA	Train
2esi	RNA	Train
2esj	RNA	Train
2et0	DNA	Train
2et3	RNA	Train
2et4	RNA	Train
2et5	RNA	Train
2et8	RNA	Train
2f4s	RNA	Train
2f4t	RNA	Train
2f4u	RNA	Train
2f8w	DNA	Train
2f8w_2	DNA	Train
2fcx	RNA	Train
2fcy	RNA	Train
2fcz	RNA	Train
2fd0	RNA	Test
2g5k	RNA	Train
2g9c	RNA	Train
2gb9	DNA	Train
2gcv	RNA	Train
2gdi	RNA	Train
2gis	RNA	Train
2gjb	DNA	Train
2gvr	DNA	Train
2gwa	DNA	Train
2gwa_2	DNA	Train
2gyx	DNA	Train
2h0w	RNA	Train
2h0z	RNA	Train
2ho6	RNA	Train
2ho7	RNA	Train
2hoj	RNA	Train
2hok	RNA	Train
2hol	RNA	Train
2hom	RNA	Train
2hoo	RNA	Train
2hop	RNA	Train
2hri	DNA	Train
2i2i	DNA	Train
2i5a	DNA	Train
2i9g	DNA	Train
2i9g_2	DNA	Train
2ia6	DNA	Train
2ia6_2	DNA	Train
2ibk	DNA	Train
2ibk_2	DNA	Train
2ie1	DNA	Train
2jt7	DNA	Train
2juk	RNA	Train
2jwq	DNA	Train
2k0t	DNA	Train
2k0u	DNA	Train
2k4l	DNA	Train
2kd4	RNA	Train
2kgp	RNA	Train
2kh1	DNA	Train
2kk5	DNA	Train
2kmj	RNA	Train
2ktz	RNA	Train
2ku0	RNA	Train
2kvy	DNA	Train
2kx8	RNA	Train
2kxm	RNA	Train
2ky7	DNA	Train
2l1v	RNA	Train
2l7v	DNA	Train
2l8h	RNA	Train
2l94	RNA	Train
2llj	DNA	Train
2loa	DNA	Train
2lwh	DNA	Train
2lwk	RNA	Test
2lzk	DNA	Train
2m4q	RNA	Train
2mb3	DNA	Train
2mcc	DNA	Train
2mco	DNA	Train
2mg8	DNA	Train
2mgn	DNA	Train
2miv	DNA	Train
2miw	DNA	Train
2miy	RNA	Train
2mnd	DNA	Train
2mne	DNA	Train
2ms6	DNA	Train
2mxs	RNA	Train
2n0j	RNA	Test
2n6c	DNA	Train
2n96	DNA	Train
2neo	DNA	Train
2nlm	DNA	Train
2npy	RNA	Train
2nz4	RNA	Train
2o1i	DNA	Train
2o3v	RNA	Train
2o3w	RNA	Train
2o3x	RNA	Train
2o3y	RNA	Train
2o43	RNA	Train
2o45	RNA	Train
2oe5	RNA	Train
2oe8	RNA	Train
2oey	DNA	Train
2oyq	DNA	Train
2pik	DNA	Train
2pl8	DNA	Train
2pwt	RNA	Train
2qwy	RNA	Train
2r2s	DNA	Train
2r2u	DNA	Train
2rf3	DNA	Train
2rou	DNA	Train
2tob	RNA	Train
2tra	RNA	Test
2w89	RNA	Train
2xnw	RNA	Test
2xnz	RNA	Train
2xo0	RNA	Train
2xo1	RNA	Train
2ydh	RNA	Train
2ygh	RNA	Train
2yie	RNA	Test
2z74	DNA/RNA Hybrid	Train
2z75	DNA/RNA Hybrid	Train
302d	DNA	Train
303d	DNA	Train
304d	DNA	Train
305d	DNA	Train
306d	DNA	Train
308d	DNA	Train
308d_2	DNA	Train
311d	DNA	Train
316d	DNA	Train
319d	DNA	Train
320d	DNA	Train
321d	DNA	Train
323d	DNA	Train
324d	DNA	Train
326d	DNA	Train
328d	DNA	Train
334d	DNA	Train
336d	DNA	Train
355d	DNA	Train
358d	DNA	Train
360d	DNA	Train
365d	DNA	Train
365d_2	DNA	Train
366d	DNA	Train
367d	DNA	Train
375d	DNA	Train
378d	DNA	Train
380d	DNA	Train
381d	DNA	Train
385d	DNA	Train
386d	DNA	Train
3ajk	DNA	Train
3ajl	DNA	Train
3b4a	RNA	Train
3b4b	RNA	Train
3b4b_2	RNA	Train
3b4c	RNA	Train
3b4c_2	RNA	Train
3bnq	RNA	Train
3bnr	RNA	Train
3c2j	DNA	Train
3c3z	RNA	Test
3c44	RNA	Train
3c5d	RNA	Train
3c7r	RNA	Train
3cco	DNA	Train
3cdm	DNA	Train
3ce5	DNA	Train
3d0u	RNA	Train
3d2g	RNA	Train
3d2v	RNA	Train
3d2x	RNA	Train
3dig	RNA	Train
3dil	RNA	Train
3dil_2	RNA	Train
3dim	RNA	Train
3dim_2	RNA	Train
3dio	RNA	Train
3dio_2	RNA	Train
3diq	RNA	Test
3diq_2	RNA	Train
3dir	RNA	Train
3dix	RNA	Train
3diy	RNA	Train
3diz	RNA	Train
3dj0	RNA	Train
3dj2	RNA	Train
3ds7	RNA	Train
3dvv	RNA	Train
3dvz	RNA	Train
3dw4	RNA	Train
3dw6	RNA	Train
3e5c	RNA	Train
3e5e	RNA	Train
3e5f	RNA	Test
3egz	RNA	Test
3em2	DNA	Train
3eqw	DNA	Train
3eru	DNA	Train
3es0	DNA	Train
3et8	DNA	Train
3eui	DNA	Train
3eui_2	DNA	Train
3eum	DNA	Train
3ey0	DNA	Train
3ey2	DNA	Train
3ey3	DNA	Train
3f2q	RNA	Train
3f2t	RNA	Train
3f2w	RNA	Train
3f2x	RNA	Train
3f2y	RNA	Train
3f30	RNA	Train
3f4e	RNA	Train
3f4g	RNA	Train
3f4h	RNA	Train
3fo4	RNA	Train
3fo6	RNA	Train
3ft6	DNA	Train
3fu2	RNA	Train
3fwo	RNA	Train
3fx8	DNA	Train
3g4m	RNA	Train
3g8t	RNA	Train
3g96	RNA	Train
3g9c	RNA	Train
3gao	RNA	Train
3gca	RNA	Train
3gdd	DNA	Train
3ger	RNA	Train
3ges	RNA	Train
3gjh	DNA	Train
3gjj	DNA	Train
3glp	RNA	Train
3gog	RNA	Train
3got	RNA	Train
3gs1	RNA	Train
3gs5	RNA	Train
3gs8	RNA	Train
3gsj	DNA	Train
3gsk	DNA	Train
3gsk_2	DNA	Train
3gx2	RNA	Train
3gx3	RNA	Train
3gx5	RNA	Train
3gx6	RNA	Train
3gx7	RNA	Train
3i1d	DNA	Train
3i5l	DNA	Train
3iqn	RNA	Train
3iqr	RNA	Train
3irw	RNA	Train
3jq4	RNA	Train
3k1v	RNA	Train
3l3c	RNA	Train
3la5	RNA	Train
3m8r	DNA	Train
3m8r_2	DNA	Train
3m8r_3	DNA	Train
3m8r_4	DNA	Train
3m8s	DNA	Train
3m8s_2	DNA	Train
3m8s_3	DNA	Train
3m9m	DNA	Train
3m9n	DNA	Train
3m9o	DNA	Train
3mum	RNA	Train
3mur	RNA	Train
3mut	RNA	Train
3muv	RNA	Train
3mxh	RNA	Train
3n4o	DNA	Train
3np6	DNA	Train
3npn	RNA	Train
3npq	RNA	Train
3nx5	DNA	Train
3nyp	DNA	Train
3nz7	DNA	Train
3oie	DNA	Train
3ojs	DNA	Train
3ojs_2	DNA	Train
3ojs_3	DNA	Train
3omj	DNA	Train
3owi	RNA	Train
3oww	RNA	Train
3owz	RNA	Train
3oxe	RNA	Train
3oxj	RNA	Train
3oxm	RNA	Train
3oz3	DNA	Train
3oz5	DNA	Train
3pw4	DNA	Train
3pw4_2	DNA	Train
3pw5	DNA	Train
3pw5_2	DNA	Train
3q3z	RNA	Train
3q50	RNA	Train
3qcr	DNA	Train
3qf8	DNA	Train
3qrn	DNA	Train
3qsc	DNA	Train
3qsf	DNA	Train
3rg5	RNA	Train
3rkf	RNA	Train
3s4p	RNA	Train
3sc8	DNA	Train
3sd3	RNA	Train
3ski	RNA	Train
3skl	RNA	Train
3skr	RNA	Train
3skt	RNA	Train
3skw	RNA	Train
3skz	RNA	Train
3slm	RNA	Test
3slq	RNA	Test
3suh	RNA	Train
3sux	RNA	Test
3t5e	DNA	Train
3td1	RNA	Train
3tzr	RNA	Train
3u05	DNA	Train
3u08	DNA	Train
3u0u	DNA	Train
3u38	DNA	Train
3u4m	RNA	Train
3uvf	DNA	Train
3uxw	DNA	Train
3uyb	DNA	Train
3uyh	DNA	Train
3v7e	RNA	Train
3wru	RNA	Train
403d	DNA	Train
407d	DNA	Train
407d_2	DNA	Train
408d	DNA	Train
408d_2	DNA	Train
410d	DNA	Train
427d	DNA	Train
428d	DNA	Train
432d	DNA	Train
442d	DNA	Train
443d	DNA	Train
444d	DNA	Train
445d	DNA	Train
447d	DNA	Train
448d	DNA	Train
449d	DNA	Train
452d	DNA	Train
453d	DNA	Train
454d	DNA	Train
455d	DNA	Train
459d	DNA	Train
465d	DNA	Train
473d	DNA	Train
474d	DNA	Train
482d	DNA	Train
4agz	DNA	Train
4ah0	DNA	Train
4ah1	DNA	Train
4aob	RNA	Test
4b5r	RNA	Train
4bzt	DNA	Train
4bzu	DNA	Train
4bzv	DNA	Train
4d9x	DNA	Train
4d9y	DNA	Train
4da3	DNA	Train
4daq	DNA	Train
4dl4	DNA	Train
4dl5	DNA	Train
4e1u	DNA	Train
4e7y	DNA	Train
4e8k	RNA	Train
4e8m	RNA	Train
4e8n	RNA	Train
4e8p	RNA	Train
4e8q	RNA	Train
4e8s	DNA	Train
4e8t	RNA	Train
4e8x	DNA	Train
4eey	DNA	Train
4erj	RNA	Test
4f8u	RNA	Train
4f8v	RNA	Train
4faq	RNA	Train
4far	RNA	Train
4fau	RNA	Train
4faw	RNA	Train
4fb0	RNA	Train
4fe5	RNA	Train
4fej	RNA	Train
4fel	RNA	Train
4fen	RNA	Train
4feo	RNA	Train
4fep	RNA	Train
4frg	RNA	Train
4frn	RNA	Train
4fxm	DNA	Train
4g0f	DNA	Train
4gma	RNA	Train
4gpw	RNA	Test
4gpx	RNA	Train
4gpy	RNA	Train
4gqj	DNA	Train
4gxy	RNA	Train
4gxy_2	RNA	Train
4hif	DNA	Train
4hiv	DNA	Train
4hqi	DNA	Train
4i9v	DNA	Train
4iii	DNA	Train
4ij0	DNA	Train
4itd	DNA	Train
4jd8	DNA	Train
4jf2	RNA	Train
4jiy	RNA	Train
4k31	RNA	Train
4k32	RNA	Train
4kqy	RNA	Train
4kzd_2	RNA	Train
4l5k	DNA	Train
4l81	RNA	Train
4ltf	DNA	Train
4ltg	DNA	Train
4lth	DNA	Train
4lti	DNA	Train
4ltj	DNA	Train
4ltk	DNA	Train
4ltl	DNA	Train
4lvv	RNA	Train
4lvv_2	RNA	Train
4lvw	RNA	Train
4lvx	RNA	Train
4lvy	RNA	Train
4lvz	RNA	Train
4lw0	RNA	Train
4lx5	RNA	Train
4lx6	RNA	Train
4ly2	DNA	Train
4m3i	DNA	Train
4m3v	DNA	Train
4mj9	DNA	Train
4ms5	DNA	Train
4nfo	RNA	Train
4nxh	RNA	Train
4nya	RNA	Test
4nyb	RNA	Train
4nyc	RNA	Train
4nyd	RNA	Test
4nyg	RNA	Train
4o5w	DNA	Train
4o5x	DNA	Train
4oqu	RNA	Train
4p1d	DNA	Train
4p20	RNA	Train
4p3s	RNA	Test
4p5j	RNA	Train
4pdq	RNA	Train
4q9q	RNA	Train
4q9r	RNA	Train
4qio	DNA	Train
4qk8	RNA	Train
4qk9	RNA	Train
4qka	RNA	Train
4qlm	RNA	Train
4qln	RNA	Train
4qvi	RNA	Train
4qvi_2	RNA	Train
4r0d	RNA	Train
4r8j	DNA	Train
4re7	DNA	Train
4rum	RNA	Train
4rzd	RNA	Train
4ts0	RNA	Train
4ts2	RNA	Train
4ts2_2	RNA	Train
4tur	DNA	Train
4tus	DNA	Train
4tzx	RNA	Train
4tzy	RNA	Train
4u8a	DNA	Train
4u8b	DNA	Train
4u8c	DNA	Train
4w90	RNA	Train
4w92	RNA	Train
4w92_2	RNA	Train
4x18	DNA	Train
4x1a	DNA	Train
4xnr	RNA	Train
4xw7	RNA	Train
4xwf	RNA	Train
4xwf_2	RNA	Train
4y1i	RNA	Train
4y1j	RNA	Train
4y1m	RNA	Train
4yaz	RNA	Train
4yb0	RNA	Train
4yb1	RNA	Train
4ymc	DNA	Train
4zc7	RNA	Train
4zc7_2	RNA	Train
4znp	RNA	Train
5bjo	RNA	Train
5bjp	RNA	Train
5bjp_2	RNA	Train
5btp	RNA	Train
5c45	RNA	Train
5c7u	RNA	Test
5c7w	RNA	Train
5c7w_2	RNA	Train
5c7w_3	RNA	Train
5ccw	DNA	Train
5cdb	DNA	Train
5d5l	RNA	Train
5d8h	RNA	Train
5d8h_2	RNA	Train
5d8h_3	RNA	Train
5d99	RNA	Train
5dam	DNA	Train
5dhb	RNA	Train
5dhc	RNA	Train
5et2	DNA	Train
5fjc	RNA	Train
5fk1	RNA	Train
5fk2	RNA	Train
5fk3	RNA	Train
5fk4	RNA	Train
5fk5	RNA	Train
5fk6	RNA	Train
5fkd	RNA	Train
5fke	RNA	Train
5fkf	RNA	Train
5fkg	RNA	Train
5fkh	RNA	Train
5hbw	RNA	Train
5hbx	RNA	Train
5hby	RNA	Test
5ip8	DNA	Train
5iu5	DNA	Train
5iwj	DNA	Train
5jeu	DNA	Train
5jev	DNA	Train
5jlw	DNA	Train
5jw2	DNA	Train
5kpy	RNA	Train
5krg	RNA	Train
5kvj	RNA	Test
5kx9	RNA	Train
5l00	RNA	Train
5lfs	DNA	Train
5lfw	DNA	Train
5lfx	DNA	Train
5lig	DNA	Train
5lit	DNA	Train
5ls8	DNA	Train
5lwj	RNA	Test
5mvb	DNA	Train
5nbe	DNA	Train
5nep	RNA	Train
5neq	RNA	Train
5nex	RNA	Train
5npm	RNA	Train
5ny8	RNA	Train
5nz3	RNA	Train
5o62	RNA	Train
5o69	RNA	Test
5ob3	RNA	Test
5ob3_2	RNA	Train
5odf	DNA	Train
5odm	DNA	Train
5oe1	DNA	Train
5swd	RNA	Train
5swe	RNA	Test
5t4w	DNA	Train
5t83	RNA	Test
5tpy	RNA	Train
5ued	RNA	Train
5uee	RNA	Test
5ueg	RNA	Train
5ux3	RNA	Train
5uza	RNA	Test
5v0h	RNA	Train
5v0j	RNA	Train
5v0o	RNA	Train
5v1l	RNA	Test
5v1l_2	RNA	Train
5v3f	RNA	Train
5v9z	RNA	Train
5vcf	RNA	Train
5vci	RNA	Train
5vj9	RNA	Train
5vj9_2	RNA	Train
5vjb	RNA	Train
5w77	DNA	Train
5xew	DNA	Train
5xi1	RNA	Test
5xjz	DNA	Train
5xz1	RNA	Train
5ytz	DNA	Train
5z1h	RNA	Train
5z1i	RNA	Train
5z71	RNA	Train
5z80	DNA	Train
5z8f	DNA	Train
5zei	RNA	Train
5zej	RNA	Train
6ast	DNA	Train
6az4	RNA	Test
6bfb	RNA	Train
6bna	DNA	Train
6bst	DNA	Train
6c63	RNA	Train
6c64	RNA	Test
6c65	RNA	Train
6c8d	RNA	Train
6c8e	RNA	Train
6c8i	RNA	Train
6c8j	RNA	Train
6c8k	RNA	Train
6c8l	RNA	Train
6c8m	RNA	Train
6c8n	RNA	Train
6c8o	RNA	Train
6cab	RNA	Train
6cb3	RNA	Train
6cc1	RNA	Train
6cc3	RNA	Train
6ccw	DNA	Train
6chr	RNA	Train
6ck4	RNA	Train
6ck4_2	RNA	Train
6ck5	RNA	Train
6d8a	RNA	Train
6db8	RNA	Train
6dlq	RNA	Train
6dlr	RNA	Train
6dls	RNA	Train
6dlt	RNA	Train
6dmc	RNA	Train
6dmd	RNA	Train
6dme	RNA	Train
6dn1	RNA	Train
6dn2	RNA	Train
6dn3	RNA	Train
6dy5	DNA	Train
6e1s	RNA	Train
6e1t	RNA	Train
6e1t_2	RNA	Train
6e1u	RNA	Train
6e1v	RNA	Train
6e1w	RNA	Test
6e81	RNA	Test
6e82	RNA	Train
6e84	RNA	Train
6e8s	RNA	Train
6e8t	RNA	Train
6e8u	RNA	Train
6fc9	DNA	Train
6fz0	RNA	Train
6g7z	RNA	Train
6g8s	DNA	Train
6gim	DNA	Train
6gyv	RNA	Train
6gz7	DNA	Train
6gzk	RNA	Train
6gzr	RNA	Train
6h5r	DNA	Train
6hag	RNA	Train
6hbt	RNA	Train
6hbx	RNA	Test
6hc5	RNA	Train
6hmo	RNA	Test
6hwg	DNA	Train
6i4n	DNA	Train
6ijv	DNA	Train
6ijw	DNA	Train
6izp	RNA	Test
6j0h	DNA	Train
6j0i	DNA	Train
6j2w	DNA	Train
6jbf	RNA	Train
6jbg	RNA	Train
6jj0	DNA	Train
6jjh	RNA	Test
6jji	RNA	Train
6jwd	DNA	Train
6jwe	DNA	Train
6k3y	DNA	Train
6kfi	DNA	Train
6kfj	DNA	Train
6kfl	DNA	Train
6kn4	DNA	Train
6lnz	DNA	Train
6m4t	DNA	Train
6m5b	DNA	Train
6m5j	DNA	Train
6n5k	RNA	Train
6n5n	RNA	Train
6n5o	RNA	Train
6n5p	RNA	Train
6n5q	RNA	Train
6n5s	RNA	Train
6n5s_2	RNA	Train
6n5t	RNA	Train
6o2l	DNA	Train
6od9	RNA	Train
6p2h	RNA	Test
6p45	DNA	Train
6pnk	DNA	Train
6pq7	RNA	Train
6q57	RNA	Train
6qiq	RNA	Train
6qir	RNA	Train
6qis	RNA	Train
6qit	RNA	Train
6qiv	RNA	Train
6qn3	RNA	Train
6r14	DNA	Train
6r6d	DNA	Train
6rio	DNA	Train
6rnl	DNA	Train
6rso	DNA	Train
6s15	DNA	Train
6s7d	DNA	Train
6s7d_2	DNA	Train
6svs	RNA	Train
6sx3	DNA	Train
6t3k	RNA	Train
6t3r	RNA	Train
6tb7	RNA	Test
6tf0	RNA	Train
6tf1	RNA	Train
6tf2	RNA	Test
6tf3	RNA	Train
6tfe	RNA	Train
6tff	RNA	Train
6tfg	RNA	Train
6tfh	RNA	Train
6u6b	DNA	Train
6u6j	RNA	Train
6u7y	RNA	Train
6u7y_2	RNA	Train
6u7z	RNA	Train
6u7z_2	RNA	Train
6u89	RNA	Train
6u8f	RNA	Train
6u8u	RNA	Train
6ubu	RNA	Test
6uc7	RNA	Train
6uc8	RNA	Train
6uc9	RNA	Train
6uet	RNA	Test
6ugj	RNA	Train
6up0	RNA	Train
6v0l	DNA	Train
6v9b	RNA	Test
6v9d	RNA	Train
6va2	RNA	Test
6va3	RNA	Train
6va4	RNA	Train
6vgg	DNA	Train
6vmy	RNA	Train
6vui	RNA	Test
6vwt	RNA	Train
6vwv	RNA	Train
6wtl	RNA	Test
6wtr	RNA	Train
6wzr	RNA	Train
6wzs	RNA	Train
6xb7	RNA	Train
6xcl	DNA	Train
6xcl_2	DNA	Train
6xkn	RNA	Train
6xko	RNA	Train
6xrq	RNA	Train
6xt7	DNA	Train
6y3g	RNA	Train
6yl5	RNA	Test
6yl5_2	RNA	Train
6ylb	RNA	Test
6ylb_2	RNA	Train
6ymi	RNA	Test
6ymj	RNA	Train
6ymk	RNA	Test
6yml	RNA	Train
6yml_2	RNA	Train
6ymm	RNA	Test
7a3y	RNA	Test
7atg	DNA	Train
7cps	DNA	Train
7csk	DNA	Train
7d12	RNA	Train
7d5e	DNA	Train
7d7w	RNA	Train
7d7w_2	RNA	Train
7d7x	RNA	Train
7d7x_2	RNA	Train
7d7y	RNA	Train
7d7y_2	RNA	Train
7d7z	RNA	Train
7d7z_2	RNA	Train
7d81	RNA	Train
7d82	RNA	Train
7dfy	DNA	Train
7dju	DNA	Train
7djv	DNA	Train
7djw	DNA	Train
7dq0	DNA	Train
7dq0_2	DNA	Train
7dq8	DNA	Train
7dq8_2	DNA	Train
7dwh	RNA	Train
7dwh_2	RNA	Train
7e9e	RNA	Train
7e9i	RNA	Train
7eaf	RNA	Train
7edl	RNA	Train
7edm	RNA	Train
7edt	RNA	Test
7el7	DNA	Train
7elp	RNA	Train
7elq	RNA	Train
7elr	RNA	Train
7els	RNA	Test
7eog	RNA	Train
7eoh	RNA	Train
7eoi	RNA	Train
7eoj	RNA	Train
7eok	RNA	Test
7eol	RNA	Test
7eom	RNA	Train
7eon	RNA	Train
7eoo	RNA	Train
7eop	RNA	Train
7fgt	DNA	Train
7fhi	RNA	Train
7fj0	RNA	Train
7jju	RNA	Train
7jnh	RNA	Train
7kbw	DNA	Train
7kbx	DNA	Train
7ku4	DNA	Train
7kuk	RNA	Train
7kul	RNA	Train
7kum	RNA	Train
7kun	RNA	Train
7kuo	RNA	Train
7kup	RNA	Train
7kvt	RNA	Train
7kvu	RNA	Train
7kvv	RNA	Test
7kvv_2	RNA	Train
7kwk	DNA	Train
7l0z	RNA	Train
7l0z_2	RNA	Train
7l3r	RNA	Train
7lne	RNA	Train
7lnf	RNA	Train
7lng	RNA	Train
7lng_2	RNA	Train
7mkt	RNA	Test
7msv	DNA	Train
7msv_2	DNA	Train
7n7d	DNA	Train
7n7e	DNA	Train
7oa3	RNA	Train
7oav	RNA	Train
7oaw	RNA	Train
7oaw_2	RNA	Train
7oax	RNA	Train
7oax_2	RNA	Train
7otb	DNA	Train
7png	DNA	Train
7q7x	RNA	Train
7q7y	RNA	Train
7q7z	RNA	Train
7q80	RNA	Train
7q81	RNA	Train
7q82	RNA	Train
7qsh	RNA	Train
7qvq	DNA	Train
7rex	RNA	Test
7ril	DNA	Train
7rim	DNA/RNA Hybrid	Train
7rip	DNA/RNA Hybrid	Train
7rix	DNA/RNA Hybrid	Train
7riy	DNA/RNA Hybrid	Train
7rwr	RNA	Train
7spl	DNA	Train
7sxp	RNA	Train
7szu	RNA	Train
7td7	RNA	Test
7tda	RNA	Train
7tdb	RNA	Train
7tdc	RNA	Train
7tzr	RNA	Test
7tzs	RNA	Train
7tzt	RNA	Train
7tzu	RNA	Train
7u87	RNA	Train
7u88	RNA	Train
7u89	RNA	Train
7u8a	RNA	Train
7u8b	RNA	Train
7v3t	DNA	Train
7v9e	RNA	Test
7w9n	DNA	Train
7wgw	DNA	Train
7wi9	RNA	Train
7wib	RNA	Train
7wie	RNA	Test
7wif	RNA	Train
7wii	RNA	Train
7x2z	DNA	Train
7x3a	DNA	Train
7x8m	DNA	Train
7x97	DNA	Train
7x97_2	DNA	Train
7x9f	DNA	Train
7x9f_2	DNA	Train
7xd5	RNA	Train
7xd6	RNA	Train
7xd7	RNA	Train
7xdj	DNA	Train
7xdj_2	DNA	Train
7xlv	DNA	Train
7yc8	RNA	Train
7ycg	RNA	Train
7ych	RNA	Train
7yci	RNA	Train
7yvw	DNA	Train
7z9l	DNA	Train
7z9p	DNA	Train
7zj4	RNA	Train
7zj4_2	RNA	Train
7zkl	DNA	Train
7zkm	DNA	Train
7zkn	DNA	Train
7zko	DNA	Train
7zur	DNA	Train
8aad	DNA	Train
8abd	DNA	Train
8bna	DNA	Train
8c63	DNA	Train
8cf2	RNA	Train
8cxf	DNA	Train
8d28	RNA	Test
8d2a	RNA	Train
8d2b	RNA	Train
8d5l	RNA	Test
8d5o	RNA	Train
8d78	DNA	Train
8d79	DNA	Train
8dw8	DNA	Train
8ec1	DNA	Train
8ed6	DNA	Train
8eda	DNA	Train
8eyu	RNA	Train
8eyv	RNA	Train
8eyw	RNA	Train
8f0n	RNA	Train
8f1s	DNA	Train
8f42	DNA	Train
8f4o	RNA	Train
8fb3	RNA	Train
8fb4	DNA	Train
8fdr	DNA	Train
8fhv	DNA	Train
8fhx	DNA	Train
8fi0	DNA	Train
8fi1	DNA	Train
8fi7	DNA	Train
8fi8	DNA	Train
8fza	RNA	Test
8gp7	DNA	Train
8hb1	RNA	Train
8hb3	RNA	Train
8hb8	RNA	Train
8hba	RNA	Train
8hd6	RNA	Test
8hd7	RNA	Train
8hzd	RNA	Train
8hze	RNA	Train
8hzf	RNA	Train
8hzj	RNA	Train
8hzk	RNA	Train
8hzk_2	RNA	Train
8hzl	RNA	Train
8hzm	RNA	Train
8i3z	RNA	Train
8i43	RNA	Train
8i44	RNA	Train
8i45	RNA	Train
8i46	RNA	Train
8i7n	RNA	Train
8i7n_2	RNA	Train
8if5	DNA	Train
8ijc	DNA	Train
8oe9	DNA	Train
8oex	DNA	Train
8ols	RNA	Train
8olv	RNA	Train
8olv_2	RNA	Train
8oly	RNA	Train
8olz	RNA	Train
8olz_2	RNA	Train
8om0	RNA	Train
8p6b	DNA	Train
8q6n	RNA	Train
8qmh	RNA	Train
8r62	RNA	Train
8r63	RNA	Train
8r8p	RNA	Train
8rui	RNA	Train
8ruj	RNA	Train
8ruk	RNA	Train
8rum	RNA	Train
8run	RNA	Train
8sa2	RNA	Train
8sa3	RNA	Train
8sa4	RNA	Train
8sa5	RNA	Train
8swg	RNA	Train
8swo	RNA	Train
8sx5	RNA	Train
8sx6	RNA	Train
8sx6_2	RNA	Train
8sxl	RNA	Train
8sy1	RNA	Train
8sy1_2	RNA	Train
8t7b	DNA	Train
8t7x	DNA	Train
8t80	DNA	Train
8ta8	DNA	Train
8ta9	DNA	Train
8taa	DNA	Train
8taa_2	DNA	Train
8taa_3	DNA	Train
8taj	DNA	Train
8tam	DNA	Train
8tap	DNA	Train
8taq	DNA	Train
8tb3	DNA	Train
8tb4	DNA	Train
8tb8	DNA	Train
8tbd	DNA	Train
8tbo	DNA	Train
8tc6	DNA	Train
8tdt	DNA	Train
8toz	RNA	Train
8tqx	RNA	Train
8u5j	RNA	Train
8u5k	RNA	Train
8u5p	RNA	Train
8u5t	RNA	Train
8u5t_2	RNA	Train
8u5z	RNA	Train
8u5z_2	RNA	Train
8u60	RNA	Train
8vaw	RNA	Train
8vax	RNA	Train
8wu5	DNA	Train
8xgw	DNA	Train
8xp8	DNA	Train
8xze	RNA	Train
8xze_2	RNA	Train
8xzl	RNA	Train
8xzl_2	RNA	Train
8xzm	RNA	Train
8xzm_2	RNA	Train
8xzn	RNA	Train
8xzn_2	RNA	Train
8xzo	RNA	Train
8xzo_2	RNA	Train
8xzp	RNA	Train
8xzp_2	RNA	Train
8xzq	RNA	Train
8xzq_2	RNA	Train
8xzr	RNA	Train
8xzr_2	RNA	Train
8xzw	RNA	Train
8xzw_2	RNA	Train
8yam	RNA	Train
8yan	RNA	Train
9bun	RNA	Train
9cpd	RNA	Train
9cpg	RNA	Train
9cpi	RNA	Train
4kzd	RNA	Train
4r4a	DNA	Train
5hix	DNA	Train
5v0k	RNA	Train
6m5b_2	DNA	Train
7klp	DNA	Train
